# Low Symbiodiniaceae diversity across Acropora hosts on the Central Pacific atoll Kiritimati

**DOI:** 10.64898/2026.10.08.757676

**Authors:** M. de Breuyn, A. Van Nynatten, J. K. Baum

## Abstract

The transformative impacts of global bleaching events are now a ubiquitous feature of coral reefs, often resulting in taxonomically simplified coral assemblages that can persist long-term due to ongoing ocean warming, heatwaves, and localized anthropogenic stressors. Understanding to what extent these processes shape symbiont biodiversity continues to be a major knowledge gap. Here, we examined *Acropora* host and symbiont communities on Kiritimati (Republic of Kiribati), seven and a half years after the 2015–2016 El Niño-associated marine heatwave, which caused a near total loss of the genus in the atoll’s shallow reefs. We quantified *Acropora* cover and growth-form composition at 37 sites spanning a gradient of local human disturbance and characterised Symbiodiniaceae communities using ITS2 DNA metabarcoding from 109 coral tissue samples at 13 of the sites. Corymbose and tabular *Acropora* growth forms remained evenly represented across the atoll and cover declined with increasing human disturbance. Symbiodiniaceae communities were dominated by *Cladocopium* with 93 % of colonies associated with a single ITS2 profile. Communities were homogenous, with low diversity and insignificant differences amongst growth forms, but slight differences across disturbance levels. DNA barcoding of the PaxC intron identified the majority of host colonies as most similar to *Acropora granulosa* (62 %) and *Acropora hyacinthus* (24 %). Although dominance by a single symbiont lineage is common among *Acropora* species across the Pacific, the low Symbiodiniaceae diversity observed at Kiritimati contrasts with the substantial within- and among-lineage diversity documented elsewhere. The depauperate Symbiodiniaceae communities observed in this study may thus represent a lasting legacy of the 2015–2016 disturbance, with the recovering *Acropora* assemblage representing an early stage of community reassembly drawing from a potentially depleted environmental symbiont pool.
