## Supplementary Table 1 for "Low Symbiodiniaceae diversity across Acropora hosts on the Central Pacific atoll Kiritimati"

### Sheet: TableS1_refseq
Species	Accession	Full sequence	Aligned sequence
Acropora acuminata	GCA_14633975.1	TCCAGAGCAGCTGGAGATGCTGGAGAAAGAATTTGAGAAATCTCATTATCCAGA-TGTAGCTACAAGGGAGG--AGCTTGCTAGCAAGATTGATATGTCGG-AGGCACGAGTACAGGTGAGAAAAAA----ACTGACCCTCGTG-TTAAAATCAATACTGTTCCGCTAAGACACGCAACTTA-ATAGTATAGAGTAAC-TTTTTTCGCCTATCGATGTTCAAGAGGACAG-CACCTCGTCGACGCAAGTGC----------------------------------------------------------------------------------------------------------------------------------------------------…	CTCATTATCCAGATGTAGCTACAAGGGAGGAGCTTGCTAGCAAGATTGATATGTCGGAGGCACGAGTACAGGTGAGAAAAAAACTGACCCTCGTGTTAAAATCAATACTGTTCCGCTAAGACACGCAACTTAATAGTATAGAGTAACTTTTTTCGCCTATCGATGTTCAAGAGGACAGCACCTCGTCGACGCAAGTGCTACTATGTGCATAGTAACTTTAGACAAAATAATATCCTCTgttcaccaaaaaaaaatttatagacTTTCGCTAACTTGAAAGTAGCTTAAATAGTTGTCACTTTTACGCTCCTAGAGCCCATGCCTTTGTGGGACCATCTGCGAGAAGAAGAGCATGCACTGCATATGCATGGTCCTGGCCTTTCAATCGACTGAAATGAt…		Acropora_acuminata_GCA_014633975
Acropora awi	GCA_14634005.1	TCCAGAGCAGTTGGAGATGCTGGAGAAAGAATTTGAGAAATCTCATTATCCAGA-TGTAGCTACAAGGGAGG--AGCTTGCTAGCAAGATTGATATGTCGG-AGGCACGAGTACAGGTGAG-AAAAAA---ACTGACCCTCGTGTTTAAAATCAATACTGTTCCGCTAAGACACGCAACTTA-ATAGTATAAAGTAAC-TTTTTTTGCCTATCGATGTTCAAGAGGACAG-CACGTCGTCGACGCAAATGC--------------------------------------------------------------------------------------------------------------------------TATTATGAGCATAGTACTATTACGAG…	CTCATTATCCAGATGTAGCTACAAGGGAGGAGCTTGCTAGCAAGATTGATATGTCGGAGGCACGAGTACAGGTGAGAAAAAACTGACCCTCGTGTTAAAATCAATACTGTTCCGCTAAGACACGCAACTTAATAGTATAAAGTAACTTTTTTTGCCTATCGATGTTCAAGAGGACAGCACGTCGTCGACGCAAATGCTATTATGAGCATAGTAACTTTAGCCAAAATAATATACTCtgttcaccaaaaaaaaatttatagagTTACGCTAACTTGAAAGTAGCTTAAATCATTGTCACTTTTACGCGCCTAGAACCCATGCCTTTGTGGGACCGTCTGCGAGAAGAAGATCATGCACTGCATATGCATGATCCTGGCCTTTCAATCGCCTGAAATGATc…		Acropora_awi_GCA_014634005
Acropora cytherea	GCA_14634045.1	TCCAGAGCAGTTAGAGATGCTGGAGAAAGAATTTGAGAAATCTCATTATCCAGA-TGTAGCTACAAGGGAGG--AGCTTGCTAGCAAGATTGATATGTCGG-AGGCACGAGTACAGGTGAGAAAAAA----ACTGACCCTCGTG-TTAAAATCAATACTGTTCCGCTAAGACACCCAACTTA-ATAGTGTAGAGTAAC-TTTTTTTGCCTATCGATGTTCAAGAGGACAG-CACCTCGTCGACGCAAGtgcaccctgcgagcagagcctcttttatctctttccttcatacacggaaaaaataggctctgcacaaatctagtccatcctttgaagtcgccgtagccccagttcttgggcttGTCATTCCGGgttactctcgtcaaactggtttttcaag…	CTCATTATCCAGATGTAGCTACAAGGGAGGAGCTTGCTAGCAAGATTGATATGTCGGAGGCACGAGTACAGGTGAGAAAAAAACTGACCCTCGTGTTAAAATCAATACTGTTCCGCTAAGACACCCAACTTAATAGTGTAGAGTAACTTTTTTTGCCTATCGATGTTCAAGAGGACAGCACCTCGTCGACGCAAGtgcTACTAAGAGCATAGTAACTTTAGACAAAATAATATACtcttttcaccaaaaaaaaatttatagaCTTACGCTAACTTGAAATTAGCTTAAATCGTTGTCACTTTTACGCGCCTAGAACCCATGCCTTTGTGGGACCGTCTGCGAGAAGAAGAGCATGCACTGCATATGCATGGTCCTGGCCTTTCAATCGACTGAAATGAt…		Acropora_cytherea_GCA_014634045
Acropora digitifera	GCA_14634065.1	TCCAGAGCAGCTGGAGATGCTGGAGAAAGAATTTGAGAAATCTCATTATCCAGA-TGTAGCTACAAGGGAGG--AGCTTGCTAGCAAGATTGATATGTCGG-AGGCACGAGTACAGGTGAGAAAAAA----ACTGACCCTCGTG-TTAAAATCAATACTGTTCCGCTAAGACACGCAACTTA-ATAGTATAGAGTAAC-TTTTTTCGCCTATCGATGTTCAAGAGGACAG-CACCTCGTCGACGCAAGTGC----------------------------------------------------------------------------------------------------------------------------------------------------…	CTCATTATCCAGATGTAGCTACAAGGGAGGAGCTTGCTAGCAAGATTGATATGTCGGAGGCACGAGTACAGGTGAGAAAAAAACTGACCCTCGTGTTAAAATCAATACTGTTCCGCTAAGACACGCAACTTAATAGTATAGAGTAACTTTTTTCGCCTATCGATGTTCAAGAGGACAGCACCTCGTCGACGCAAGTGCTACTATGTGCATAGTAACTTTAGACAAAATAATATACTCtgttcaccaaaaaaaaatttatagaCTTTCGCTAACTTGAGAGTAGTTATCACTTTTACGCGCTAGAGCCCATGCCTTTGTGGGACCGTCTGCGAGAAGAAGAGCATGCACTGCATATGAATGGTCCTGGCCTTTCAATCGACTGAAATGATcaccaattca…		Acropora_digitifera_GCA_014634065
Acropora echinata	GCA_14634105.1	TCCTGAGCAGTTGGAGATGCTGGAGAAAGAATTTGAGAAATCTCATTATCCAGA-TGTAGCTACAAGGGAGG--AGCTTGCTAGCAAGATTGATATGTCGG-AGGCACGAGTACAGGTGAGAAAAAA----ACTGACCCTCGTG-TTAAAATCAATACTGTTCCGCTAAGACACGCAAATTA-ATAGTATAGAGTAAC-TTTTTTTGCCTATCGATGTTCAAGAGGACAG-CACCTCGTCAACGCAAGTGC----------------------------------------------------------------------------------------------------------------------------------------------------…	CTCATTATCCAGATGTAGCTACAAGGGAGGAGCTTGCTAGCAAGATTGATATGTCGGAGGCACGAGTACAGGTGAGAAAAAAACTGACCCTCGTGTTAAAATCAATACTGTTCCGCTAAGACACGCAAATTAATAGTATAGAGTAACTTTTTTTGCCTATCGATGTTCAAGAGGACAGCACCTCGTCAACGCAAGTGCTACTATGAGCATAGTAACTTTAGACAAAATAATATACTCTGttcaccaaaaaaaatttatagaCTTACGCTAACTTAAAATTAGCTTAAATCGTTGTCACTTTTACGCGCCCAGAACCCATGCCTTTGTGGGACCGTCTGTGAGAAGAAGAGTATGCACTGCATGTGCATGGTCCTGGCCTTCCAATAGACTGAAATGAtc…		Acropora_echinata_GCA_014634105
Acropora florida	GCA_14634605.1	TCCAGAGCAGTTGGAGATGCTGGAGAAAGAATTTGAGAAATCTCATTATCCAGA-TGTAGCTACAAGGGAGG--AGCTTGCTAGCAAGATTGATATGTCGG-AGGCACGAGTACAGGTGAG-AAAAAA---ACTGACCCTCGTGTTTAAAATCAATACTGTTCCGCTAAGACACGCAACTTA-ATAGTATAGAGTAAC-TTTTTTTGCCTATCGATGTTCAAGAGGACAG-CACGTCGTCGACGCAAGTGC--------------------------------------------------------------------------------------------------------------------------TATTATGAGCATAGTACTATTACGAG…	CTCATTATCCAGATGTAGCTACAAGGGAGGAGCTTGCTAGCAAGATTGATATGTCGGAGGCACGAGTACAGGTGAGAAAAAACTGACCCTCGTGTTAAAATCAATACTGTTCCGCTAAGACACGCAACTTAATAGTATAGAGTAACTTTTTTTGCCTATCGATGTTCAAGAGGACAGCACGTCGTCGACGCAAGTGCTATTATGAGCATAGTAACTTTAGCCAAAATAATATACTCTGTtcaccaaaaaaaaatttatagAGTTACGCTAACTTGAAAGTAGCTTAAATCATTGTCACTTTTACGCGCCTAGAACCCATGCCTTTGTGGGACCGTCTGCGAGAAGAAGAGCATGCACTGCATATGCATGATCCTGGCCTTTCAATCGCCTGAAATGATC…		Acropora_florida_GCA_014634605
Acropora gemmifera	GCA_14634125.1	TCCAGAGCAGTTGGAGATGCTGGAGAAAGAATTTGAGAAATCTCATTATCCAGA-TGTAGCTACAAGGGAGG--AGCTTGCTAGCAAGATTGATATGTCGG-AGGCACGAGTACAggtgagaaaaaaa---actgaccCTCGTGTTTAAAATCAACACTGTTCCGCTAAGACACGCAACTTA-ATAGTATAGAGTAAC-TTTTTTTGCCTATCGATGTTCAAGAGGACAG-CACCTCGTCGACG-----------------------------------------------------------------------------------------------------------------------------------------------------------…	CTCATTATCCAGATGTAGCTACAAGGGAGGAGCTTGCTAGCAAGATTGATATGTCGGAGGCACGAGTACAggtgagaaaaaaactgaccCTCGTGTTAAAATCAACACTGTTCCGCTAAGACACGCAACTTAATAGTATAGAGTAACTTTTTTTGCCTATCGATGTTCAAGAGGACAGCACCTCGTCGACGTATTATGAGCATAGTAACTTTAGCCAAAATAATATACtcttttcaccaaaaaaaaatttatagaGTTACGCTAACTTGAAAGTAGCTTAAATCATTGTCACTTTTACGCGCCTGGAACCCATGCCTTTGTGGGACCGTCTGCGAGAAGAAGATCATGCACTGCATATGCATGATCCTGGCCTTTCAATCGCCTGAAATGATCAACAat…		Acropora_gemmifera_GCA_014634125
Acropora glauca	GCA_964274385.1	TCCAGAGCAGCTGGAGATGCTGGAGAAAGAATTTGAGAAATCTCATTATCCAGA-TGTAGCTACAAGGGAGG--AGCTTGCTAGCAAGATTGATATGTCGG-AGGCACGAGTACAGGTGAGAAAAAA----ACTGACCCTCGTG-TTAAAATCAATACTGTTCCGCTAAGACACGCAACTTA-ATAGTATAGAGTAAC-TTTTTTTGCCTATCGATGTTCAAGAGGACAG-CACCTCGTCGACGCAAGTGC----------------------------------------------------------------------------------------------------------------------------------------------------…	CTCATTATCCAGATGTAGCTACAAGGGAGGAGCTTGCTAGCAAGATTGATATGTCGGAGGCACGAGTACAGGTGAGAAAAAAACTGACCCTCGTGTTAAAATCAATACTGTTCCGCTAAGACACGCAACTTAATAGTATAGAGTAACTTTTTTTGCCTATCGATGTTCAAGAGGACAGCACCTCGTCGACGCAAGTGCTACTATGTGCATAGTAACTTTAGATAAAATAATATACTCTGTTCACCAAACAAAAATTTATAGACTTTCGCTAACTTGAAAGTAGCTTAAATAGTTGTCACTTTTACGCGCCTAGAGCCCATGCCTTTGTGGGACCGTCTGCGAAAAGAAGAGCATGCACTGCATATGCATGGTTCTGGCCTTTCAATCGACTGAAATGAt…		Acropora_glauca_GCA_964274385
Acropora granulosa	EU918829.1	-----------------------AGAAAGAATTTGAGAAATCTCATTATCCAGA-TGTAGCTACAAGGGAGG--AGCTTGCTAGCAAGATTGATATGTCGG-AGGCACGAGTACAGGTGGGAAAAAA----ACTGACCCTCGTG-TTAAAATCAATACTGTTCCGCTAAGACACGCAACTTA-ATAGTATAGAGTAAC-TTTTTTTGCCTATCGATGTTCAAGAGGACAG-CACCTCGTCGACGCAAGTGC----------------------------------------------------------------------------------------------------------------------------------------------------…	CTCATTATCCAGATGTAGCTACAAGGGAGGAGCTTGCTAGCAAGATTGATATGTCGGAGGCACGAGTACAGGTGGGAAAAAAACTGACCCTCGTGTTAAAATCAATACTGTTCCGCTAAGACACGCAACTTAATAGTATAGAGTAACTTTTTTTGCCTATCGATGTTCAAGAGGACAGCACCTCGTCGACGCAAGTGCTACTATGTGCATAGTAACTTTAGACAAAATAATATACTCTGTTCAACAAAAAAAGATTTATAGACTTTCGCTAACTTGAAGGTAGCTTAAATAGTTGTCACTTTTACGCGCCTAGAGCCCATGCCTTTGTGGGACCGTCTGCGAGAAGAAGAGCATGCACTGCATATGCATGGTACTGGCCTTTCAATCGACTGAAATGAT…		Acropora_granulosa_EU918829
Acropora hemprichii	GCA_37127295.1	TCCAGAGCAGCTGGAGATGCTGGAGAAAGAATTTGAGAAATCTCATTATCCAGA-TGTAGCTACAAGGGAGG--AGCTTGCTAGCAAGATTGATATGTCGG-AGGCACGAGTACAGGTGAGAAAAAA----ACTGACCCTCGTG-TTAAAATCAATACTGTTCCGCTAAGACACGCAACTTAGATAGTATAGAGTAAC-TTTTTTTGTCTATCGATGTTCAAGAGGACAG-CACCTCGTCGACGCAAGTGC----------------------------------------------------------------------------------------------------------------------------------------------------…	CTCATTATCCAGATGTAGCTACAAGGGAGGAGCTTGCTAGCAAGATTGATATGTCGGAGGCACGAGTACAGGTGAGAAAAAAACTGACCCTCGTGTTAAAATCAATACTGTTCCGCTAAGACACGCAACTTAATAGTATAGAGTAACTTTTTTTGTCTATCGATGTTCAAGAGGACAGCACCTCGTCGACGCAAGTGCTACTATGTGCATAATAACTTTAGACAAAATAATATACTCTgttcaccgaaaaaaaaattatagactTTCGCTAACTTGAAATTAGCTTAAATCGTTGTCACTTTTACGCGCCTAGAACCCATGCCTTTGTGGGACCGTCTGCGAGAAGAAGAGCATGCACTGCATATGCATGGTCCTGGCCTTCCAATCGACTGAAATGAt…		Acropora_hemprichii_GCA_037127295
Acropora hyacinthus	GCA_20536085.1	TCCAGAGCAGTTAGAGATGCTGGAGAAAGAATTTGAGAAATCTCATTATCCAGA-TGTAGCTACAAGGGAGG--AGCTTGCTAGCAAGATTGATATGTCGG-AGGCACGAGTACAGGTGAGAAAAAA----ACTGACCCTCGTG-TTAAAATCAATACTGTTCCGCTAAGACACCCAACTTA-ATAGTATAGAGTAAC-TTTTTTTGCCTATCGATGTTCAAGAGGACAG-CACCTCGTCGACGCAAGtgcaccctgcgagcagagcctcttttatctctttccttcatacacggaaaaaataggctctgcacaaatctagtccatcctttgaagtcaCCGTAGCCCCAGTTGTTGGGCTTGTCATTCCGGGttactctcgtcaaactggtttttcaag…	CTCATTATCCAGATGTAGCTACAAGGGAGGAGCTTGCTAGCAAGATTGATATGTCGGAGGCACGAGTACAGGTGAGAAAAAAACTGACCCTCGTGTTAAAATCAATACTGTTCCGCTAAGACACCCAACTTAATAGTATAGAGTAACTTTTTTTGCCTATCGATGTTCAAGAGGACAGCACCTCGTCGACGCAAGtgcTACTATGAGCATAGTAACTTTAGTCAAAATAATATACTCTgttcaccaaaaaaaaatttatagaCTTACGCTAACTTGAAAGTAGCTTAAATCGTTGTCACTTTTACGCGCCTAGAACCCATGCCTTTGTGGGACCGTCTGCGAGAAGAAGAGCATGCACTGCATATGCATGGTCCTGGCCTTTCAATCGACTGAGATGAt…		Acropora_hyacinthus_GCA_020536085
Acropora intermedia	GCA_14634585.1	TCCAGAGCAGTTGGAGATGCTGGAGAAAGAATTTGAGAAATCTCATTATCCAGA-TGTAGCTACAAGGGAGG--AGCTTGCTAGCAAGATTGATATGTCGG-AGGCACGAGTACAGGTGAG-AAAAAA---ACTGACCCTCGTGTTTAAAATCAATACTGTTCCGCTAAGACACGCAACTTA-ATAGTATAGAGTAAC-TTTTTTTGCCTATCGATGTTCAAGAGGACAG-CACGTCGTCGACGCAAGCGC--------------------------------------------------------------------------------------------------------------------------TATTATGAGAATAGTACTATTACGAG…	CTCATTATCCAGATGTAGCTACAAGGGAGGAGCTTGCTAGCAAGATTGATATGTCGGAGGCACGAGTACAGGTGAGAAAAAACTGACCCTCGTGTTAAAATCAATACTGTTCCGCTAAGACACGCAACTTAATAGTATAGAGTAACTTTTTTTGCCTATCGATGTTCAAGAGGACAGCACGTCGTCGACGCAAGCGCTATTATGAGCATAGTAACTTTAGCCAAAATAATATACTCtgttcaccaaaaaaaaatttatagaGTTACGCTAACTTGAAAATAGCTTAAATCATTGTCACTTTTACGTGCCTAGAACCCATGCCTTTGTGGGACCGTCTGCGAGAAGAAGAGCATGCACTGCATATGCATGATCCTGGCCTTTCAATCGCCTGAAATGATC…		Acropora_intermedia_GCA_014634585
Acropora loripes	GCA_965214385.1	TCCAGAGCAGTTGGAGATGCTGGAGAAAGAATTTGAGAAATCTCATTATCCAGA-TGTAGCTACAAGGGAGG--AGCTTGCTAGCAAGATTGATATGTCGG-AGGCACGAGTACAGGTGAGAAAAAA----ACTGACCCTCGTG-TTAAAATCAATACTGTTCCGCTAAGACATGCAACTTA-ATAGTATAGAGTAACTTTTTTTTGCCTATCGATGTTCAAGAGGACAG-CACCTCGTCGACGCAAGTGC----------------------------------------------------------------------------------------------------------------------------------------------------…	CTCATTATCCAGATGTAGCTACAAGGGAGGAGCTTGCTAGCAAGATTGATATGTCGGAGGCACGAGTACAGGTGAGAAAAAAACTGACCCTCGTGTTAAAATCAATACTGTTCCGCTAAGACATGCAACTTAATAGTATAGAGTAACTTTTTTTGCCTATCGATGTTCAAGAGGACAGCACCTCGTCGACGCAAGTGCTACTATGAGCATAGTAACTTTAGTCAAAATAATATACTCTgttcaccaaaaaaaaatttatagaCTTACGCTAACTTGAAAGTAGCTTAAATCGTTGTCACTTTTACGCGCCTAGAACCCATGCCTTTGTGGGACCGTCTGCGAGAAGAAGAGCATGCACTGCATATGCATGGTCCTGGCCTTTCAATCGACTGAAATGAt…		Acropora_loripes_GCA_965214385
Acropora microphthalma	GCA_14634165.1	TCCAGAGCAGCTGGAGATGCTGGAGAAAGAATTTGAGAAATCTCATTATCCAGA-TGTAGCTACAAGGGAGG--AGCTTGCTAGCAAGATTGATATGTCGG-AGGCACGAGTACAGGTGAGAAAAAA----ACTGACCCTCGTG-TTAAAATAGATACTGTTCCGCTAAGACACGCAACTTA-ATAGTATAGAGTAAC-TTTTTTCGCCTATCGATGTTCAAGAGGACAG-CACCTCGTCGACGCAAGTGC----------------------------------------------------------------------------------------------------------------------------------------------------…	CTCATTATCCAGATGTAGCTACAAGGGAGGAGCTTGCTAGCAAGATTGATATGTCGGAGGCACGAGTACAGGTGAGAAAAAAACTGACCCTCGTGTTAAAATAGATACTGTTCCGCTAAGACACGCAACTTAATAGTATAGAGTAACTTTTTTCGCCTATCGATGTTCAAGAGGACAGCACCTCGTCGACGCAAGTGCTACTATGTGCATAGTAACTTTAGACAAAATAATATACTCTgctcaccaaaaaaaaatttatagacTTTCGCTAACTTGAAAGTAGCTTAAATAGTTGTCACTTTTACGCGCCTAGAGCCCATGCCTTTGTGGGACCGTCTGCGAGAAGAAGAGCATGCACTGCATATACATGGTCCTGGCCTTTCAATCGACTGAAATGAT…		Acropora_microphthalma_GCA_014634165
Acropora millepora	GCA_13753865.1	TCCAGAGCAGTTGGAGATGCTGGAGAAAGAATTTGAGAAATCTCATTATCCAGA-TGTAGCTACAAGGGAGG--AGCTTGCTAGCAAGATTGATATGTCGG-AGGCACGAGTACAGGTGAGAAAAAA----ACTGACCCTCTTG-TTAAAATCAATACTGTTCCGCT--------------------------------------------------------------------------------GTGC----------------------------------------------------------------------------------------------------------------------------------------------------…	CTCATTATCCAGATGTAGCTACAAGGGAGGAGCTTGCTAGCAAGATTGATATGTCGGAGGCACGAGTACAGGTGAGAAAAAAACTGACCCTCTTGTTAAAATCAATACTGTTCCGCTGTGCTACTATGAGCATAGTAACTTTAGACAAAATAATATACTCTgttcaccaaaaaaaaatttatagaCTTACGCTAACTTGAAATTAGCTTAAATCGTTGTCACTTTTACGCGCCCAGAACCCATGCCTTTGTGGGACCGTCTGCGAGAAGAAGAGCATGCACTGCATGTGCATGGTCCTGGCCTTCCAATCGACTGAAATGAtcaccaattcattttattgtagtAGCTCTCTATTGATAACAAATCAAGTTCATATTGCAATAGCAGGGTAATGGATTA…		Acropora_millepora_GCA_013753865
Acropora muricata	GCA_14634545.1	TCCTGAGCAGTTGGAGATGCTGGAGAAAGAATTTGAGAAATCTCATTATCCAGA-TGTAGCTACAAGGGAGG--AGCTTGCTAGCAAGATTGATATGTCGG-AGGCACGAGTACAGGTGCGAAAAAA----ACTGACCCTCGTG-TTAAAATCAATACTGTTCCGCTAAGACACGCAAATTA-ATAGTATAGAGTAAC-TTTTTTTGCCTATCGATGTTCAAGAGGACAG-CACCTCGTCAACGCAAGTGC----------------------------------------------------------------------------------------------------------------------------------------------------…	CTCATTATCCAGATGTAGCTACAAGGGAGGAGCTTGCTAGCAAGATTGATATGTCGGAGGCACGAGTACAGGTGCGAAAAAAACTGACCCTCGTGTTAAAATCAATACTGTTCCGCTAAGACACGCAAATTAATAGTATAGAGTAACTTTTTTTGCCTATCGATGTTCAAGAGGACAGCACCTCGTCAACGCAAGTGCTACTATGAGCATAGTAACTTTAGACAAAATAATATACTCtgttcaccaaaaaaaaatttatagaCTTACGCTAACTTAAAATTAGCTTAAATCGTTGTCACTTTTACGCGCCCAGAACCCATGCCTTTGTGGGACCGTCTGCGAGAAGAAGAGCATGCACTGTATGTGCATGGTCCTGGCCTTCCAATAGACTGAAATGAt…		Acropora_muricata_GCA_014634545
Acropora nasuta	GCA_14634205.1	TCCAGAGCAGCTGGAGATGCTGGAGAAAGAATTTGAGAAATCTCATTATCCAGA-TGTAGCTACAAGGGAGG--AGCTTGCTAGCAAGATTGATATGTCGG-AGGCACGAGTACAGGTGAGAAAAAA----ACTGACCCTCGTG-TTAAAATCAATACTGTTCCGCTTAGACACGCAACTTA-ATAGTATAGAGTAAC-TTTTTTCGCCTATCGATGTTCAAGAGGACAG-CACCTCGTCGACGCAAGTGC----------------------------------------------------------------------------------------------------------------------------------------------------…	CTCATTATCCAGATGTAGCTACAAGGGAGGAGCTTGCTAGCAAGATTGATATGTCGGAGGCACGAGTACAGGTGAGAAAAAAACTGACCCTCGTGTTAAAATCAATACTGTTCCGCTTAGACACGCAACTTAATAGTATAGAGTAACTTTTTTCGCCTATCGATGTTCAAGAGGACAGCACCTCGTCGACGCAAGTGCTACTATGTGCATAGTAACTTTAGACAAAATAATATACTCtgttcaccaaaaaaaaatttatagacTTTCGCTAACTTGAAAGTAGCTTAAATAGTTGTCACTTTTACGCGCCTAGAGCCCATGCCTTTGTGGGACCGTCTGCGAGAAGAAGAGCATGCACTGCATATGCATGGTCCTGGCCTTTCAATCGACTGAAGTGAt…		Acropora_nasuta_GCA_014634205
Acropora pulchra	GCA_44231415.1	TCCAGAGCAGCTGGAGATGCTGGAGAAAGAATTTGAGAAATCTCATTATCCAGA-TGTAGCTACAAGGGAGG--AGCTTGCTAGCAAGATTGATATGTCGG-AGGCACGAGTACAGGTGAGAAAAAA----ACTGACCCTCGTG-TTAAAATCAATACTGTTCCGCTTAGACACGCAACTTA-ATAGTATAGAGTAAC-TTTTTTCGCCTATCGATGTTCAAGAGGACAG-CACCTCGTCGACGCAAGTGC----------------------------------------------------------------------------------------------------------------------------------------------------…	CTCATTATCCAGATGTAGCTACAAGGGAGGAGCTTGCTAGCAAGATTGATATGTCGGAGGCACGAGTACAGGTGAGAAAAAAACTGACCCTCGTGTTAAAATCAATACTGTTCCGCTTAGACACGCAACTTAATAGTATAGAGTAACTTTTTTCGCCTATCGATGTTCAAGAGGACAGCACCTCGTCGACGCAAGTGCTACTATGTGCATAGTAACTTTAGACAAAATAATATACTCTgttcaccaaaaaaaaatttatagaCTTTCGCTAACTTGAAAGTAGCTTAAATAGTTGTCACTTTTACGCGCCTAGAGCCCATGCCTTTGTGGGACCGTCTGCGAGAAGAAGAGCATGCACTGCATATGCATGGTCCTGGCCTTTCAATCGACTGAAATGAT…		Acropora_pulchra_GCA_044231415
Acropora selago	GCA_14634525.1	TCCAGAGCAGTTGGAGATGCTGGAGAAAGAATTTGAGAAATCTCATTATCCAGA-TGTGGCTACAAGGGAGG--AGCTTGCTAGCAAGATTGATATGTCGG-AGGCACGAGTACAGGTGAGAAAAAA----ACTGACCCTCGTG-TTAAAATCAATACTGTTCCGCTAAGACACCCAACTTA-ATAGTATAGAGTAAC-TTTTTTTGCCTATCGATGTTCAAGAGGACAG-CACCTCGTCGACGCAAGTGC----------------------------------------------------------------------------------------------------------------------------------------------------…	CTCATTATCCAGATGTGGCTACAAGGGAGGAGCTTGCTAGCAAGATTGATATGTCGGAGGCACGAGTACAGGTGAGAAAAAAACTGACCCTCGTGTTAAAATCAATACTGTTCCGCTAAGACACCCAACTTAATAGTATAGAGTAACTTTTTTTGCCTATCGATGTTCAAGAGGACAGCACCTCGTCGACGCAAGTGCTACTATGAGCATAGTAACTTTAGACAAAATAATATACTCtgttcaccaaaaaaaaatttatagaCTTACGCTAACTTGAAATTAGCTTAAATCGTTGTCACTTTTACGCGCCTAGAACCCATGCCTTTGTAGGACCGTCTGCGAGAAGAAGAGCATGCACTGCATATGCATGGTCCTGGCCTTCCAATCGACTGAAATGAT…		Acropora_selago_GCA_014634525
Acropora spathulata	GCA_31770025.1	TCCAGAGCAGTTAGAGATGCTGGAGAAAGAATTTGAGAAATCTCATTATCCAGA-TGTAGCTACAAGGGAGG--AGCTTGCTAGCAAGATTGATATGTCGG-AGGCACGAGTACAGGTGAGAAAAAAACTGACTGACCCTCGTG-TTAAAATCAATACTGTTCCGCTAAGACACCCAACTTA-ATAGTATAGAGTAAC--TTTTTTGCCTATCGATGTTCAAGAGGACAG-CACCTCGTCGACGCAAGtgcaccctgcgagcagagcctcttttatcgctttccttcatacacggaaaaaataggctctgcacaaatctagtccatcctttgaagtcgccgtagccccagttcttgggcttGTCATTCCGGgttactctcgtcaaactggtttttcaag…	CTCATTATCCAGATGTAGCTACAAGGGAGGAGCTTGCTAGCAAGATTGATATGTCGGAGGCACGAGTACAGGTGAGAAAAAAACTGACCCTCGTGTTAAAATCAATACTGTTCCGCTAAGACACCCAACTTAATAGTATAGAGTAACTTTTTTGCCTATCGATGTTCAAGAGGACAGCACCTCGTCGACGCAAGtgcTACTATGAGCATAGTAACTTTAGTCAAAATAATATACTCTgttcaccaaaaaaaaatttatagaCTTACGCTAACTTGAAAGTAGTCACTTTTACGCGCCTAGAACCCATGCCTTTGTGGGACCGTCTGCGAGAAGAAGAGCATGCACTGCATATGCATGGTCCTGGCCTTTCAATCGACTGAAATGAtcaccaattcattt…		Acropora_spathulata_GCA_031770025
Acropora spicifera	GCA_964261235.1	TCCAGAGCAGTTAGAGATGCTGGAGAAAGAATTTGAGAAATCTCATTATCCAGA-TGTAGCTACAAGGGAGG--AGCTTGCTAGCAAGATTGATATGTCGG-AGGCACGAGTACAGGTGAG-AAAAA----ACTGACCCTCGTG-TTAAAATCAATACTGTTCCGCTAAGACACCCAACTTA-ATAGTATAGAGTAAC-TTTTTTTGCCTATCGATGTTCAAGAGGACAG-CACCTCGTCGACGCAAGtgcaccctgcgagcagagcctcttttatctctttccttcatacacggaaaaaataggctctgcacaaatctagtccatcctttgaagtcgccgtagccccagttcttgggctTGTCATTCCGGGTTACTCTcgtcaaactggtttttcaag…	CTCATTATCCAGATGTAGCTACAAGGGAGGAGCTTGCTAGCAAGATTGATATGTCGGAGGCACGAGTACAGGTGAGAAAAAACTGACCCTCGTGTTAAAATCAATACTGTTCCGCTAAGACACCCAACTTAATAGTATAGAGTAACTTTTTTTGCCTATCGATGTTCAAGAGGACAGCACCTCGTCGACGCAAGtgcTACTATGAGCATAGTAACTTTAGTCAAAATAATATACTCTgttcaccaaaaaaaaatttatagaCTTACGCTAACTTGAAATTAGCTTAAATCGTTGTCACTTTTACGCGCCTAGAACCCATGCCTTTGTGGGACCGTCTGCGAGAAGAAGAGCAAGCACTGCATATGCATGGTCCTGGCCTTTCAATCGACTGAAATGAtc…		Acropora_spicifera_GCA_964261235
Acropora tenuis	GCA_14633955.1	TCCAGAGCAGTTGGAGATGCTCGAGAAAGAATTTGAGAAATCTCATTATCCGGA-TGTAGCTACAAGGGAGG--AGCTTGCTAGCAAGATTGATATGTCGG-AGGCACGAGTACAGGTGAGAAAAAA----ACTGACCCTCGTG-TTGAAATCAATACCGTTCCGCTAAGACAAGCAACTTA---AGTATAGAATAACCTTTTTTTGCCTGTCAGAGCTCAAGAGGTAAC-AACCTCG---ACTCAAGTGC----------------------------------------------------------------------------------------------------------------------------------------------------…	CTCATTATCCGGATGTAGCTACAAGGGAGGAGCTTGCTAGCAAGATTGATATGTCGGAGGCACGAGTACAGGTGAGAAAAAAACTGACCCTCGTGTTGAAATCAATACCGTTCCGCTAAGACAAGCAACTTAAGTATAGAATAACTTTTTTTGCCTGTCAGAGCTCAAGAGGTAACAACCTCGACTCAAGTGCTACTATGAGCATAGTAACATTAGCGAAAATTATACTCTGTTAACCATTTAAAAAATTCTAGACTTACGCTAACTTGAAAGTAGCTTAAATCGTTGTCACTTTTATGCCCCTAGAACCCATGCCTTTGTGGGAGTACGCGAGAGGAAGAGCATGCATATGCAAGGTCCTGGCCTTTCAATCGACAGAAATGAtcaccaattcatttt…		Acropora_tenuis_GCA_014633955
Acropora yongei	GCA_14634225.1	TCCAGAGCAGTTGGAGATGCTCGAGAAAGAATTTGAGAAATCTCATTATCCGGA-TGTAGCTACAAGGGAGG--AGCTTGCTAGCAAGATTGATATGTCGG-AGGCACGAGTACAGGTGAGAAAAAA----ACTGACCCTCGTG-TTGAAATCAATACCGTTCCGCTAAGACAAGCAACTTA---AGTATAGAATAACCTTTTTTTGCCTGTCAGAGCTCAAGAGGTAAC-AACCTCG---ACTCAAGTGC----------------------------------------------------------------------------------------------------------------------------------------------------…	CTCATTATCCGGATGTAGCTACAAGGGAGGAGCTTGCTAGCAAGATTGATATGTCGGAGGCACGAGTACAGGTGAGAAAAAAACTGACCCTCGTGTTGAAATCAATACCGTTCCGCTAAGACAAGCAACTTAAGTATAGAATAACTTTTTTTGCCTGTCAGAGCTCAAGAGGTAACAACCTCGACTCAAGTGCTACTATGAGCATAGTAACATTAGCGAAAATTATACTCTgttaacatttaaaaaattctAGACTTACGCTAACTTGAAAGTAGCTTAAATCGTTGTCACTTTTACGCCCGTAGAACCCATGCCTTTGTGGGAGTACGCGAGAGGAAGAGCATGCATATGCAAGGTCCTGGCCTTTCAATCGACAGAAATGAtcaccaattcatttta…		Acropora_yongei_GCA_014634225
