## Supplementary Table 2 for "Low Symbiodiniaceae diversity across Acropora hosts on the Central Pacific atoll Kiritimati"

### Sheet: TableS2_blast
sample code	coral tag	growth form	Barcode sequence	Best match	Bitscore	PID
KI23b_FSYM_114	1665	corymbose	ATGTAGCTACAAGGGAGGAGCTTGCTAGCAAGATTGATATGTCGGAGGCACGAGTACAGGTGAGAAAAAAACTGACCCTCGTGTTAAAATCAATACTGTTCCGCTAAGACACGCAACTTAATAGTATAGAGTAACTTTTTTTGCCTATCGATGTTCAAGAGGACAGCACCTCGTCGACGCAAGTGCTACTATGTGCATAGTAACTTTAGACAAAATAATATACTCTGTTCACCAAAAAAAGATTTWTAGACTTTCGCTAACTTGAAGGTAGCTTAAATAGTTGTCACTTTTACGCGCCTAGAGCCCATGCCTTTGTGGGACCGTCTGCGAGAAGAAGAGCATGCACTGCATATGCATGGTMCTGGCCTTTCAATCGACTGAAATGATCACCAATTCATC…	Acropora_granulosa_EU918829.1	961	99.245
KI23b_FSYM_115	1667	tablulate	CTCATTATCCAGATGTAGCTACAAGGGAGGAGCTTGCTAGCAAGATTGATATGTCGGAGGCACGAGTACAGGTGAGAAAAAAACTGACCCTCGTGTTAAAATCAATACTGTTCCGCTAAGACACCCAACTTAATAGTATAGAGTAACTTTTTTTGCCTATCGATGTTCAAGAGGACAGCACCTCGTCGACGCAAGTGCTACYATGARCATAATAACTTTAKTCAAAATAATATACTCTGTTCACCAAAAAAAAATTTATARACTTACGCTAACTTGAAAGTAKCTTAAATCGTTGTCACTTTTACGCGCCTAKAACCCATGCCTTTGTGGGACCGKCTGCKASAAGAASARCATGCACTGYATATGCATGGYCCTGGCCTTTCAMTCRACTGAAATGAT…	Acropora_hyacinthus_GCA_020536085.1	920	96.133
KI23b_FSYM_117	1669_2273	corymbose	ATGTAGCTACWAGGGAGGAGCTTGCTAGCWAGATTGATATGTCGGAGGCACSAGTACMGGTGAGAAAAAAACTGACCCTCGTGTTAAAATCAATACTGTTCCGCTAAGACACGCAACTTAATAGTATAGAGTAACTTTTTTTGCCTATCGATGTTCAAGAGGACAGCACCTCGTCGACGCAAGTGCTACTATGTGCATAGTAACTTTAGACAAAATAATATACTCTGTTCACCAAAAAAARATTTATAGACTTTCGCTAACTTGAAGGTAGCTTAAATAGTTGTCACTTTTACGCGCCTAGAGCCCATGCCTTTGTGGGACCGTCTGCRAGAAGAAGAGCATGCACTGCATATGCATGGTCCTGGCCTTTCAATCGACTGAAATGATCACCAATTCATC…	Acropora_granulosa_EU918829.1	942	98.305
KI23b_FSYM_119	1722_2301	corymbose	GATGTAGCTACAAGGGAGGAGCTTGCTAGCAAGATTGATATGTCGGAGGCACGAGTACWGGKGAGAAAAAAACTGACCCTCGTGTTAAAATCAATACTGTTCCGCTAAGACACGCAACTTAATAGTATAGAGTAACTTTTTTTGCCTATCGATGTTCAAGAGGACAGCACCTCGTCGACGCAAGTGCTACTATGTGCATAGTAACTTTAGACAAAATAATATACTCTGTTCACCAAAAAAAGATTTWTAGACTTTCGCTAACTTGAAGGTAGCTTAAATAGTTGTCACTTTTACGCGCCTAGAGCCCATGCCTTTGTGGGACCGTCTGCGAGAAGAAGAGCATGCACTGCATATGCATGGTMCTGGCCTTTCAATCGACTGAAATGATCACCAATTCAT…	Acropora_granulosa_EU918829.1	953	98.684
KI23b_FSYM_127	1443	corymbose	CTCATTATCCAGATGTAGCTACAAGGGAGGAGCTTGCTAGCAAGATTGATATGTCGGAGGCACGAGTACAGGTGAGAAAAAAACTGACCCTCGTGTTAAAATCAATACTGTGCCGCTAAGACACCCAACTTAATAGTATAGAGTAACTTTTTTTGCCTATCGATGTTCAAGAGGACAGCACCTCGTCGACGCAAGTGCTACTATGAGCATAGWAACTTTAGTC	Acropora_hyacinthus_GCA_020536085.1	403	99.103
KI23b_FSYM_128	1447_2302	corymbose	CCAGATGTAGCTACAAGGGAGGAGCTTGCTAGCAAGATTGATATGTCGGAGGCACGAGTACAGGTGAGAAAAAAACTGACCCTCGTGTTAAAATCAATACTGTTCCGCTAAGACACGCAACTTAATAGTATAGAGTAACTTTTTTTGCCTATCGATGTTCAAGAGGACAGCACCTCGTCGACGCAAGTGCTACTATGTGCATAGTAACTTTAGACAAAATAATATACTCTGTTCACCAAAAAAAGATTTWTAGACTTTCGCTAACTTGAAGGTAGCTTAAATAGTTGTCACTTTTACGCGCCTAGAGCCCATGCCTTTGTGGGACCGTCTGCGAGAAGAAGAGCATGCACTGCATATGCATGGTMCTGGCCTTTCAATCGACTGAAATGATCACCAATT…	Acropora_granulosa_EU918829.1	970	99.252
KI23b_FSYM_130	1449	corymbose	ATCATCCAGATGWMGCTACWAGGGAAGAGCTTGCTAGCAAGATTGATATGTCGGAGGCACGAGTACAGGTGAGAAAAAAACYGACCCTCGTGTTAAAATCAATACTGTTCCGCTAAGACACGCAACTTAATAGTATAGAGTAACTTTTTTTGCCTATCGATGTTCAAGAGGACAGCACCTCGTCGACGCAAGTGCTACTATGTGCATAGTAACTTTAGACAAAATAATATACTCTGTTCACCAAAAAAAGATTTATAGACTTTCGCTAACTTGAAGGTAGCTTAAATAGTTGTCACTTTTACGCGCCTAGAGCCCATGCCTTTGTGGGACCGTCTGCGAGAAGAAGAGCATGCACTGCATATGCATGGTCCTGGCCTTTCAATCGACTGAAATGATCAC…	Acropora_granulosa_EU918829.1	955	98.333
KI23b_FSYM_131	1591	tablulate	CTCATTATCCAGATGTAGCTACAAGGGAGGAGCTTGCTAGCAAGATTGATATGTCGGAGGCACGAGTACAGGTGAGAAAAAAACTGACCCTCGTGTTAAAATCAATACTGTTCCGCTAAGACACCCAACTTAATAGTATAGAGTAACTTTTTTTGCCTATCGATGTTCAAGAGGACAGCACCTCGTCGACGCAAGTGCTACTATGAGCATAGTAAYTTTAGTCAAAATAATATACTCTGTTCACCAAAAAAAAATTTATAGACTTACTYTAACTTGAAAGTAGCTTAAATCGTTGTCACTTTTACGCGCCTAGAACCCATGCCTTTGTGGGACCGTCTGCGAGAAAAGAGMATGCACTGCATATGCATGGTCCTGGCCTTTCATCGACTGAAATGATCA…	Acropora_hyacinthus_GCA_020536085.1	894	97.126
KI23b_FSYM_19	1419	corymbose	GTAGCTACAAGGGAGGAGCTTGCTAGCAAGATTGATATGTCGGAGGCACSAGTACAGGTGAGAAAAAAACTGACCCTCGTGTTAAAATCAATACTGTTCCGCTAAGACACGCAACTTAATAGTATAGAGTAACTTTTTTTGCCTATCGATGTTCAAGAGGACAGCACCTCGTCGACGCAAGTGCTACTATGTGCATAGTAACTTTAGACAAAATAATATACTCTGTTCACCAAAAAAAGATTTATAGACTTTCGCT	Acropora_digitifera_GCA_014634065.1	459	98.828
KI23b_FSYM_213	1622	corymbose	TTCMTTATCCAGATGTAGCTACAAGGGAGGAGCTTGCTAGCAAGATTGATATGTCGGAGGCACGAGTACAGGTGAGAAAAAAACTGACCCTCGTGTTAAAATCAATACTGTTCCGCTAAGACACGCAACTTAATAGTATAGAGTAACTTTTTTTGCCTATCGATGTTCAAGAGGACAGCACCTCGTCGACGCAAGTGCTACTATGTGCATAGTAACTTTAGACAAAATAATATACTCTGTTCACCAAAAAAARATTTATAGACTTTCGCTAACTTGAAGGTAGCTTAAATAGTTGTCACTTTTACGCGCCTAGAGCCCATGCCTTTGTGGGACCGTCTGCRAGAAGAAGAGCATGCACTGCATATGCATGGTCCTGGCCTTTCAATCGACTGAAATGAT…	Acropora_granulosa_EU918829.1	974	98.893
KI23b_FSYM_214	1646	corymbose	TTATAAATCCAGATGAAGCTACTAGGGAGGAGCTTGCTAGCWAGATTGATATGTCGGAGGCACGAGTACMGGTGAGAAAAAAACTGACCCTCGTGTTAAAATCAATACTGTTCCGCTAAGACACGCAACTTAWTAGTATARAGTAACTTTTTTTGCCTATCGATGTTCAAGAGGACAGCACCTCGTCGACGCAWGTGCTACTATGTGCATAGTAACTTTAGACAAAATAATATACTCTGTTCACCAAAAAAARATTTATAGACTTTCGCTAACTTGAAGGTAGCTTAAATAGTTGTCACTTTTACGCGCCTAGAGCCCATGCCTTTGTGGGACCGTCTGCRAKAAGAASAGCATGCACTGCATATGCATGGTCCTGGCCTTTCAATCRACTGAAATGAT…	Acropora_granulosa_EU918829.1	924	97.02
KI23b_FSYM_217	1650	corymbose	TTCATTATCCAGATGTAGCTACAAGGGAGGAGCTTGCTAGCAAGATTGATATGTCGGAGGCACGAGTACAGGTGAGAAAAAAACTGACCCTCGTGTTAAAATCAATACTGTTCCGCTAAGACACGCAACTTAATAGTATAGAGTAACTTTTTTTGCCTATCGATGTTCAAGAGGACAGCACCTCGTCGACGCAAGTGCTACTATGTGCATAGTAACTTTAGACAAAATAATATACTCTGTTCACCAAAAAAAGATTTATAGACTTTCGC	Acropora_digitifera_GCA_014634065.1	484	99.254
KI23b_FSYM_220	1573	corymbose	CTTATTATCCAGATGTAGCTACWAGGGAGGAGCTTGCTAGCWAGATTGATATGTCGGAGGCACSAGTACAGGTGAGAAAAAAACWGACCCTCGTGTTAAAATCAATACTGTTCCGCTAAGACACGCAACTTAATAGTATAGAGTAACTTTTTTTGCCTATCGATGTTCAAGAGGACAGCACCTCGTCGACGCAAGTGCTACTATGTGCATAGTAACTTTAGACAAAATAATATACTCTGTTCACCAAAAAAAAATTTATAGACTTTCGCTAACTTGAAGGTAGCTTAAATAGTTGTCACTTTTACGCGCCTAGAGCCCATGCCTTTGTGGGACCGTCTGCRAGAAGAAGAGCATGCACTGCATATGCATGGTCCTGGCCTTTCAATCRACTGAAATGAT…	Acropora_granulosa_EU918829.1	953	97.974
KI23b_FSYM_223	1580	corymbose	CTCTAATCCAGATGAAGCTACAGGGAGGACTTGCTAGCAGATTGAATGTCGGAGGCACGAGTACAGGTGAGAAAAAAACTGACCCTCGTGTTAAAATCAATACTGTTCCGCTAAGACACGCAACTTAWTAGTATAGAGTAACTTTTTTTGCCTATCGATGTTCAAGAGGACAGCACCTCGTCGACGCAWGTGCTACTATGTGCATAGTAACTTTAGACAAAATAATATACTCTGTTCACCAAAAAAAGATTTWTAKACTTTCGCTAACTTGAAGGTAGCTTAAATAGTTGTCACTTTTACGCGCCTAKAGCCCATGCCTTTGTGGGACCGTCTGCRAGAAGAASAGCATGCACTGCATATGCATGGTMCTGGCCTTTCAATCRACTGAAATGATCACCA…	Acropora_granulosa_EU918829.1	905	96.462
KI23b_FSYM_224	1611	corymbose	ATCATCCAGATGTAGCTACWAGGGAGGAGCTTGCTAGCAAGATTGATATGTCGGAGGCACGAGTACAGGTGAGAAAAAAACTGACCCTCGTGTTAAAATCAATACTGTTCCGCTAAGACACGCAACTTAATAGTATAGAGTAACTTTTTTTGCCTATCGATGTTCAAGAGGACAGCACCTCGTCGACGCAAGTGCTACTATGTGCATAGTAACTTTAGACAAAATAATATACTCTGTTCACCAAAAAAAGATTTATAGACTTTCGCTAACTTGAAGGTAGCTTAAATAGTTGTCACTTTTACGCGCCTAGAGCCCATGCCTTTGTGGGACCGTCTGCRAGAAGAAGAGCATGCACTGCATATGCATGGTMCTGGCCTTTCAATCRACTGAAATGATCAC…	Acropora_granulosa_EU918829.1	966	98.704
KI23b_FSYM_225	1612	corymbose	CTCATTATCCAGATGTAGCTACAAGGGAGGAGCTTGCTAGCAAGATTGATATGTCGGAGGCACGAGTACAGGTGAGAAAAAAACTGACCCTCGTGTTAAAATCAATACTGTKCCGCTAAGACACCCAACTTAATAGTATAGAGTAACTTTTTTTGCCTATCGATGTTCAAGAGGACAGCACCTCGTCGACGCAAGTGCTACTATGAGCATAGTAACTTTAGTCAAAATAATATACTCTGTTCACCAAAAAAAAAWTTA	Acropora_hyacinthus_GCA_020536085.1	470	99.225
KI23b_FSYM_227	1616	corymbose	TTCATTCTCCAGATGTAGCTACWAGGGAGGAGCTTGCTAGCAAGATTGATATGTCGGAGGCACSAGTACMGGTGAGAAAAAAACTGACCCTCGTGTTAAAATCAATACTGTTCCGCTAAGACACGCAACTTAWTAGTATAGAGTAACTTTTTTTGCCTATCGATGTTCAAGAGGACAGCACCTCGTCGACGCAAGTGCTACTATGTGCATAGTAACTTTAGACAAAATAATATACTCTGTTCACCAAAAAAARAWTTWTAKACTTTTKCTAAATTGAAGGWAGCTTAAATATTTGTCACTTTTACRCGCCTARAGCCCCTGCCTTTGTGGGACCCTCTGCGARAAAAAAAGCATGCGCTGCATATGCRTGGGCCTGGCCTTTCAATCRACTGAAATGAT…	Acropora_granulosa_EU918829.1	826	93.148
KI23b_FSYM_228	1617	corymbose	CCAGATGTAGCTACAAGGGAGGAGCTTGCTAGCAAGATTGATATGTCGGAGGCACGAGTACAGGTGAGAAAAAAACTGACCCTCGTGTTAAAATCAATACTGTTCCGCTAAGACACGCAACTTAATAGTATAGAGTAACTTTTTTTGCCTATCGATGTTCAAGAGGACAGCACCTCGTCGACGCAAGTGCTACTATGTGCATAGTAACTTTAGACAAAATAATATACTCTGTTCACCAAAAAAAGATTTATAGACTTTCGCTAACTTGAAGGTAGCTKAAATAGTTGTCACTTTTACGCGCCTAGAGCCCATGCCTTTGTGGGACCGTCTGCGAGAAGAAGAGCATGCACTGCATATGCATGGTMCTGGCCTTTCAATCGACTGAAATGATCACCAATT…	Acropora_granulosa_EU918829.1	966	99.065
KI23b_FSYM_230	1619	tablulate	CTCATTATCCAGATGTAGCTACAAGGGAGGAGCTTGCTAGCAAGATTGATATGTCGGAGGCACGAGTACAGGTGAGAAAAAAACTGACCCTCGTGTTAAAATCAATACTGTTCCGCTAAGACACCCAACTTAATAGTATAGAGTAACTTTTTTTGCCTATCGATGTTCAAGAGGACAGCACCTCGTCGACGCAAGTGCTACTATGAGCATAGTAACTTTAGTCAAAATAATATACTCTGTTCACCAAAAAAAAATTTATAGACTTACGCTAACTTGAAAGTAGCTTAAATCGTTGTCACTTTTACGCGCCTAGAACCCATGCCTTTGTGGGACCGKCTGCRAGAAGAAGAGCATGCACTGCATATGCATGGYCCTGGCCTTTCAATCRACTGAAATGAT…	Acropora_hyacinthus_GCA_020536085.1	974	98.711
KI23b_FSYM_24	1410	corymbose	ATGTAGCTACAAGGGAGGAGCTTGCTAGCAAGATTGATATGTCGGAGGCACGAGTACAGGTGAGAAAAAAACTGACCCTCGTGTTAAAATCAATACTGTTCCGCTAAGACACGCAACTTAATAGTATAGAGTAACTTTTTTTGCCTATCGATGTTCAAGAGGACAGCACCTCGTCGACGCAAGTGCTACTATGTGCATAGTAACTTTAGACAAAATAATATACTCTGTTCACCAAAAAAARATTTWTAGACTTTCGCTAACTTGAAGGTAGCTTAAATAGTTGTCACTTTTACGCGCCTAGAGCCCATGCCTTTGTGGGACCGTCTGCGAGAAGAAGAGCATGCACTGCATATGCATGGTMCTGGCCTTTCAATCGACTGAAATGATCACCAATTCATC…	Acropora_granulosa_EU918829.1	957	99.057
KI23b_FSYM_264	1462	corymbose	TTATCCAGATGTAGCTACAAGGGAGGAGCTTGCTAGCAAGATTGATATGTCGGAGGCACGAGTACAGGTGAGAAAAAAACTGACCCTCGTGTTAAAATCAATACTGTTCCGCTAAGACACGCAACTTAATAGTATAGAGTAACTTTTTTTGCCTATCGATGTTCAAGAGGACAGCACCTCGTCGACGCAAGTGCTACTATGTGCATAGTAACTTTAGACAAAATAATATACTCTGTTCACCAAAAAAAGATTTATAGACTTTCGCTAACTTGAAGGTAGCTTAAATAGTTGTCACTTTTACGCGCCTAGAGCCCATGCCTTTGTGGGACCGTCTGCGAGAAGAAGAGCATGCACTGCATATGCATGGTMCTGRCCTTTCAATCGACTGAAATGATCACC…	Acropora_granulosa_EU918829.1	970	98.887
KI23b_FSYM_266	1465	corymbose	CTCATTATCCAGATGTAGCTACAAGGGAGGAGCTTGCTAGCAAGATTGATATGTCGGAGGCACGAGTACAGGTGAGAAAAAAACTGACCCTCGTGTTAAAATCAATACTGTTCCGCTAAGACACGCAACTTAATAGTATAGAGTAACTTTTTTTGCCTATCGATGTTCAAGAGGACAGCACCTCGTCGACGCAAGTGCTACTATGTGCATAGTAACTTTAGACAAAATAATATACTCTGTTCACCAAAAAAAGATTTATAGACTTTCGCT	Acropora_digitifera_GCA_014634065.1	488	99.259
KI23b_FSYM_269	1585	corymbose	CTCATTATCCAGATGTAGCTACWAGGGAGGAGCTTGCTAGCAAGATTGATATGTCGGAGGCACGAGTACAGGTGAGAAAAAAACTGACCCTCGTGTTAAAATCAATACTGTTCCGCTAAGACACGCAACTTAATAGTATAGAGTAACTTTTTTTGCCTATCGATGTTCAAGAGGACAGCACCTCGTCGACGCAAGTGCTACTATGTGCATAGTAACTTTAGACAAAATAATATACTCTGTTCACCAAAAAAAGATTTATAGACTTTCGCTAACTTGAAGGTAGCTTAAATAGTTGTCACTTTTACGCGCCTAGAGCCCATGCCTTTGTGGGACCGTCTGCRAGAAGAAGAGCATGCACTGCATATGCATGGTCCTGGCCTTTCAATCGACTGAAATGAT…	Acropora_granulosa_EU918829.1	979	99.079
KI23b_FSYM_270	1673	corymbose	CTCATTATCCAGATGTAGCTACAAGGGAGGAGCTTGCTAGCAAGATTGATATGTCGGAGGCACGAGTACAGGTGAGAAAAAAACTGACCCTCGTGTTAAAATCAATACTGTTCCGCTAAGACACGCAACTTAATAGTATAGAGTAACTTTTTTTGCCTATCGATGTTCAAGAGGACAGCACCTCGTCGACGCAAGTGCTACTATGTGCATAGTAACTTTAGACAAAATAATATACTCTGTTCACCAAAAAAAGATTTWTAGACTTTCGCTAACTTGAAGGTAGCTTAAATAGTTGTCACTTTTACGCGCCTAGAGCCCATGCCTTTGTGGGACCGTCTGCGAGAAGAAGAGCATGCACTGCATATGCATGGTACTGGCCTTTCAATCGACTGAAATGAT…	Acropora_granulosa_EU918829.1	989	99.448
KI23b_FSYM_273	1678	corymbose	CTCATTATCCAGATGTAGCTACWAGGGAGGAGCTTGCTAGCAAGATTGATATGTCGGAGGCACSAGTACAGGTGAGAAAAAAACTGACCCTCGTGTTAAAATCAATACTGTTCCGCTAAGACACGCAACTTAATAGTATAGAGTAACTTTTTTTGCCTATCGATGTTCAAGAGGACAGCACCTCGTCGACGCAAGTGCTACTATGTGCATAGTAACTTTAGACAAAATAATATACTCTGTTCACCAAAAAAAGATTTATAGACTTTCGCTAACTTGAAGGTAGCTTAAATAGTTGTCACTTTTACGCGCCTAGAGCCCATGCCTTTGTGGGACCGTCTGCRAGAAGAAGAGCATGCACTGCATATGCATGGTMCTGGCCTTTCAATCGACTGAAATGAT…	Acropora_granulosa_EU918829.1	974	98.711
KI23b_FSYM_274	1763	corymbose	CTCATTATCCAGATGTAGCTACAAGGGAGGAGCTTGCTAGCAAGATTGATATGTCGGAGGCACGAGTACAGGTGAGAAAAAAACTGACCCTCGTGTTAAAATCAATACTGTTCCGCTAAGACACGCAACTTAATAGTATAGAGTAACTTTTTTTGCCTATCGATGTTCAAGAGGACAGCACCTCGTCGACGCAAGTGCTACTATGTGCATAGTAACTTTAGACAAAATAATATACTCTGTTCACCAAAAAAAGATTTWTAGACTTTCGCTAACTTGAAGGTAGCTTAAATAGTTGTCACTTTTACGCGCCTAGAGCCCATGCCTTTGTGGGACCGTCTGCGAGAAGAAGAGCATGCACTGCATATGCATGGTACTGGCCTTTCAATCGACTGAAATGAT…	Acropora_granulosa_EU918829.1	985	99.263
KI23b_FSYM_276	1766	corymbose	CTTATTATCCAGATGTAGCTACAAGGGAGGAGCTTGCTAGCAAGATTGATATGTCGGAGGCACGAGTACAGGTGAGAAAAAAACTGACCCTCGTGTTAAAATCAATACTGTGCCGCTAAGACACCCAACTTAATAGTATAGAGTAACTTTTTTTGCCTATCGATGTTCAAGAGGACAGCACCTCGTCGACGCAAGTGCTACTATGAGCATAGTAACTTTAGTCAAAATAATATACTCTGTTCACCAAAAAAAAATTTATAGACTTACGCTAACTTGAAAGTAGCTTAAATTGTTGTCACTTTTACGCGCCTAGAACCCATGCCTTTGTGGGACCGTCTGCGAGAAGAAGAGCATGCACTGCATATGCATGGTCCTGGCCTTTCAATCGACTGAAATGAT…	Acropora_hyacinthus_GCA_020536085.1	950	98.696
KI23b_FSYM_278	1770	corymbose	CTCATTATCCAGATGTAGCTACAAGGGAGGAGCTTGCTAGCAAGATTGATATGTCGGAGGCACGAGTACAGGTGAGAAAAAAACTGACCCTCGTGTTAAAATCAATACTGTTCCGCTAAGACACGCAACTTAATAGTATAGAGTAACTTTTTTTGCCTATCGATGTTCAAGAGGACAGCACCTCGTCGACGCAAGTGCTACTATGTGCATAGTAACTTTAGACAAAATAATATACTCTGTTCACCAAAAAAARATTTATAGACTTTCGCTAACTTGAAGGTAGCTTAAATAGTTGTCACTTTTACGCGCCTAGAGCCCATGCCTTTGTGGGACCGTCTGCGAGAAGAAGAGCATGCACTGCATATGCATGGTMCTGGCCTTTCAATCGACTGAAATGAT…	Acropora_granulosa_EU918829.1	981	99.079
KI23b_FSYM_27	1523	corymbose	TTATCCAGATGTAGCTACAGGGAGGAGCTTGCTAGCAAGATTGATATGTCGGAGGCACSAGTACAGGTGAGAAAAAAACTGACCCTCGTGTTAAAATCAATACTGTTCCGCTAAGACACGCAACTTAATAGTATAGAGTAACTTTTTTTGCCTATCGATGTTCAAGAGGACAGCACCTCGTCGACGCAAGTGCTACTWTGTGCATAGTAACTTTAGACAAAATAATATACTCTGTTCACCAAAAAAAGATTTATAGACTTTCGCTAACTTGAAGGTAGCTTAAATAGTTGTCACTTTTACGCGCCTAGAGCCCATGCCTTTGTGGGACCGTCTGCGAGAAGAAGAGCATGCACTGCATATGCATGGTCCTGGCCTTTCAATCGACTGAAATGATCACCA…	Acropora_granulosa_EU918829.1	961	98.701
KI23b_FSYM_281	1753	corymbose	CTCATTATCCAGATGTAGCTACAAGGGAGGAGCTTGCTAGCAAGATTGATATGTCGGAGGCACGAGTACAGGTGAGAAAAAAACTGACCCTCGTGTTAAAATCAATACTGTTCCGCTAAGACACGCAACTTAATAGTATAGAGTAACTTTTTTTGCCTATCGATGTTCAAGAGGACAGCACCTCGTCGACGCAWGTGCTACTATGTGCATAGTAACTTTAGACAAAATAATATACTCTGTTCACCAAAAAAAGATTTATAGACTTTCGCTAACTTGAAGGTAGCTTAAATAGTTGTCACTTTTACGCGCCTAGAGCCCATGCCTTTGTGGGACCGTCTGCRAGAAGAAGAGCATGCACTGCATATGCATGGTACTGGCCTTTCAATCGACTGAAATGAT…	Acropora_granulosa_EU918829.1	979	99.079
KI23b_FSYM_29	1528	corymbose	TCATTATCMGATGTAGCTACAAGGGAGGAGCTTGCTAGCAAGATTGATATGTCGGAGGCACGAGTACAGGTGAGAAAAAAACTGACCCTCGTGTTAAAATCAATACTGTTCCGCTAAGACACGCAACTTAATAGTATAGAGTAACTTTTTTTGCCTATCGATGTTCAAGAGGACAGCACCTCGTCGACGCAAGTGCTACTATGTGCATAGTAACTTTAGACAAAATAATATACTCTGTTCACCAAAAAAARATTTATAGACTTTCGCTAACTTGAAGGTAGCTKAAATAGTTGTCACTTTTACGCGCCTAGAGCCCATGCCTTTGTGGGACCGTCTGCGAGAAGAAGAGCATGCACTGCATATGCATGGTCCTGGCCTTTCAATCGACTGAAATGATCA…	Acropora_granulosa_EU918829.1	966	98.708
KI23b_FSYM_370	1506	tablulate	CTCATTATCCAGATGTAGCTACAAGGGAGGAGCTTGCTAGCAAGATTGATATGTCGGAGGCACGAGTACAGGTGAGAAAAAAACTGACCCTCGTGTTAAAATCAATACTGTTCCGCTAAGACACCCAACTTAATAGTATAGAGTAACTTTTTTTGCCTATCGATGTTCAAGAGGACAGCACCTCGTCGACGCAAGTGCTACTATGAGCATAGTAAYTTTAGTCAAAATAATATACTCTGTTCACCAAAAAAAAATTTATAGACTTACKYTAACTTGAAAGTAGCTTAAATCGTTGTCACTTTTACGCGCCTAGAACCCATGCCTTTGTGGGACCGTCTGCGAGAAGAAGAGCATGCACTGCATATGCATGGTCCTGGCCTTTCAATCGACTGAAATGAT…	Acropora_hyacinthus_GCA_020536085.1	961	98.881
KI23b_FSYM_371	1509	corymbose	CTCATTATCCAGATGTAGCTACAAGGGAGGAGCTTGCTAGCAAGATTGATATGTCGGAGGCACGAGTACAGGTGAGAAAAAAACTGACCCTCGTGTTAAAATCAATACTGTTCCGCTAAGACACGCAACTTAATAGTATAGAGTAAYTTTTTTTGCCTATCGATGTTCAAGAGGACAGCACCTCGTCGACGCAAGTGCTACTATGTGCATAGTAACTTTAGACAAAATAATATACTCTGTTCACCAAAAAAAGATTTATAGACTTTCGCTAACTTGAAGGTAGCTTAAATAGTTGTCACTTTTACGCGCCTAGAGCCCATGCCTTTGTGGGACCGTCTGCGAGAAGAAGAGCATGCACTGCATATGCATGGTMCTGGCCTTTCAATCGACTGAAATGAT…	Acropora_granulosa_EU918829.1	981	99.079
KI23b_FSYM_375	1895	corymbose	CTCATTATCCAGATGTAGCTACAAGGGAGGAGCTTGCTAGCAAGATTGATATGTCGGAGGCACGAGTACAGGTGAGAAAAAAACTGACCCTCGTGTTAAAATCAATACTGTTCCGCTAAGACACGCAACTTAATAGTATAGAGTAACTTTTTTTGCCTATCGATGTTCAAGAGGACAGCACCTCGTCGACGCAAGTGCTACTATGTGCATAGTAACTTTAGACAAAATAATATACTCTGTTCACCAAAAAAAGATTTATAGACTTTCGCTW	Acropora_digitifera_GCA_014634065.1	488	99.259
KI23b_FSYM_376	1897	tablulate	CTCATTATCCAGATGTAGCTACAAGGGAGGAGCTTGCTAGCAAGATTGATATGTCGGAGGCACGAGTACAGGTGAGAAAAAAACTGACCCTCGTGTTAAAATCAATACTGTTCCGCTAAGACACSCAAATTAATAGTATAGAGTAACTTTTTTTGCCTATCGATGTTCAAGAGGACAGCACCTCGTCGACGCAAGTGCTACTAKGARCATARTAACTTTAKACAAAATAATATACTCTGTTCACCAAAAAAAAATTTATAGACTTACGCTAACTTGAAATTAGCTTAAATCGTTGTCACTTTTACGCGCCTAGAACCCATGCCTTTGTGGGACCGKCTGCKASAAGAARARCATGCACTGYATATGCATGGYCCTGGCCTTCCAATCRACTGAAATGAT…	Acropora_selago_GCA_014634525.1	915	95.948
KI23b_FSYM_378	1899	corymbose	CTCATTATCCAGATGTAGCTACAAGGGAGGAGCTTGCTAGCAAGATTGATATGTCGGAGGCACGAGTACAGGTGAGAAAAAAACTGACCCTCGTGTTAAAATCAATACTGTTCCGCTAAGACACGCAACTTAATAGTATAGAGTAACTTTTTTTGCCTATCGATGTTCAAGAGGACAGCACCTCGTCGACGCAAGTGCTACTATGTGCATAGTAACTTTAGACAAAATAATATACTCTGTTCACCAAAAAAAGATTTTTAGACTTTCGCTAACTTGAAGGTAGCTTAAATAGTTGTCACTTTTACGCGCCTAGAGCCCATGCCTTTGTGGGACCGTCTGCGAGAAGAAGAGCATGCACTGCATATGCATGGTACTGGCCTTTCAATCGACTGAAATGAT…	Acropora_granulosa_EU918829.1	987	99.448
KI23b_FSYM_380	1804	corymbose	CTCATTATCCAGATGTAGCTACAAGGGAGGAGCTTGCTAGCAAGATTGATATGTCGGAGGCACGAGTACAGGTGAGAAAAAAACTGACCCTCGTGTTAAAATCAATACTGTTCCGCTAAGACACGCAACTTAATAGTATAGAGTAACTTTTTTTGCCTATCGATGTTCAAGAGGACAGCACCTCGTCGACGCAAGTGCTACTATGTGCATAGTAACTTTAGACAAAATAATATACTCTGTTCACCAAAAAAARATTTWTAGACTTTCGCTAACTTGAAGGTAGCTTAAATAGTTGTCACTTTTACGCGCCTAGAGCCCATGCCTTTGTGGGACCGTCTGCGAGAAGAAGAGCATGCACTGCATATGCATGGTMCTGGCCTTTCAATCGACTGAAATGAT…	Acropora_granulosa_EU918829.1	981	99.079
KI23b_FSYM_381	1806	tablulate	TCTTATCCAGATGTRGCTACAGGGAGGAGCTTGCTASCAMGATTGATATGTCGGAGGCACGAGTACWGGTGAGAAAAAAACTGACCCTCGTGTTAAAATCAATACTGTTCCGCTAAGACACCCAACTTAATAGTATASAGTAACTTTTTTTGCCTATCGATGTTCAAGAGGACAGCACCTCGTCGACGCAAGTGC	Acropora_hyacinthus_GCA_020536085.1	333	96.907
KI23b_FSYM_383	1791	corymbose	CTCATTATCCAGATGTAGCTACAAGGGAGGAGCTTGCTAGCAAGATTGATATGTCGGAGGCACGAGTACAGGTGAGAAAAAAACTGACCCTCGTGTTAAAATCAATACTGTTCCGCTAAGACACGCAACTTAATAGTATAGAGTAACTTTTTTTGCCTATCGATGTTCAAGAGGACAGCACCTCGTCGACGCAAGTGCTACTATGTGCATAGTAACTTTAGACAAAATAATATACTCTGTTCACCAAAAAAAGATTTATAGACTTTCGCTAACTTGAAGGTAGCTTAAATAGTTGTCACTTTTACGCGCCTAGAGCCCATGCCTTTGTGGGACCGTCTGCGAGAAGAAGAGCATGCACTGCATATGCATGGTCCTGGCCTTTCAATCGACTGAAATGAT…	Acropora_granulosa_EU918829.1	987	99.448
KI23b_FSYM_386	1797	tablulate	TTATCCAGATGTAGCTACAGGGAGGAGCTTGCTASCAMGATTGATATGTCGGAGGCACGAGTACWGGTGAGAAAAAAACTGACCCTCGTGTTAAAATCAATACTGTTCCGCTAAGACACCCAACTTAATAGTATASAGTAACTTTTTTTGCCTATCGATGTTCAAGAGGACAGCACCTCGTCGACGCAAGTGCTACTATGAGCATAGTAACTTTAGTCAAAATAATATACTCTGTTCACCAAAAAAAAATTTATAGACTTACGCTAACTTGAAAGTAGCTTAAATCGTTGTCACTTTTACGCGCCTAGAACCCATGCCTTTGTGGGACCGTCTGCGAGAAGAAGAGCATGCACTGCATATGCATGGTCCTGGCCTTTCAATCGACTG	Acropora_hyacinthus_GCA_020536085.1	695	98.711
KI23b_FSYM_388	1821	corymbose	CTCATTATCCAGATGTAGCTACAAGGGAGGAGCTTGCTAGCAAGATTGATATGTCGGAGGCACGAGTACAGGTGAGAAAAAAACTGACCCTCGTGTTAAAATCAATACTGTTCCGCTAAGACACGCAACTTAATAGTATAGAGTAACTTTTTTTGCCTATCGATGTTCAAGAGGACAGCACCTCGTCGACGCAAGTGCTACTATGTGCATAGTAACTTTAGACAAAATAATATACTCTGTTCACCAAAAAAAGATTTWTAGACTTTCGCTAACTTGAAGGTAGCTTAAATAGTTGTCACTTTTACGCGCCTAGAGCCCATGCCTTTGTGGGACCGTCTGCGAGAAGAAGAGCATGCACTGCATATGCATGGTMCTGGCCTTTCAATCGACTGAAATGAT…	Acropora_granulosa_EU918829.1	985	99.263
KI23b_FSYM_389	1823	tablulate	CTCATTATCCAGATGTAGCTACAAGGGAGGAGCTTGCTAGCAAGATTGATATGTCGGAGGCACGAGTACAGGTGAGAAAAAAACTGACCCTCGTGTTAAAATCAATACTGTTCCGCTAAGACACCCAACTTAATAGTATAGAGTAACTTTTTTTGCCTATCGATGTTCAAGAGGACAGCACCTCGTCGACGCAAGTGCTACTATGAGCATAGTAAYTTTAGTCAAAATAATATACTCTGTTCACCAAAAAAAAATTTATAGACTTACKYTAACTTGAAAGTAGCTTAAATCGTTGTCACTTTTACGCGCCTAGAACCCATGCCTTTGTGGGACCGTCTGCGAGAAGAAGAGCATGCACTGCATATGCATGGTCCTGGCCTTTCAATCGACTGAAATGAT…	Acropora_hyacinthus_GCA_020536085.1	937	98.138
KI23b_FSYM_390	1824	corymbose	CTCATTATCCAGATGTAGCTACAAGGGAGGAGCTTGCTAGCAAGATTGATATGTCGGAGGCACGAGTACAGGTGAGAAAAAAACTGACCCTCGTGTTAAAATCAATACTGTTCCGCTAAGACACGCAACTTAATAGTATAGAGTAACTTTTTTTGCCTATCGATGTTCAAGAGGACAGCACCTCGTCGACGCAAGTGCTACTATGTGCATAGTAACTTTAGACAAAATAATATACTCTGTTCACCAAAAAAAGATTTATAGACTTTCGCTAACTTGAAGGTAGCTTAAATAGTTGTCACTTTTACGCGCCTAGAGCCCATGCCTTTGTGGGACCGTCTGCGAGAAGAAGAGCATGCACTGCATATGCATGGTMCTGGCCTTTCAATCGACTGAAATGAT…	Acropora_granulosa_EU918829.1	983	99.262
KI23b_FSYM_398	1852	tablulate	CTCATTATCCAGATGTAGCTACAAGGGAGGAGCTTGCTAGCAAGATTGATATGTCGGAGGCACGAGTACAGGTGAGAAAAAAACTGACCCTCGTGTTAAAATCAATACTGTTCCGCTAAGACACSCAACTTAATAGTATAGAGTAACTTTTTTTGCCTATCGATGTTCAAGAGGACAGCACCTCGTCAACGCAAGTGCTACTATGAGCATARTAACTTTAAACAAAATAATATACTCTGTTCACCAAAAAAAAATTTATAGACTTACGCTAACTTGAAATTAGCTTAAATCGTTGTCACTTTTACGCGCCCAGAACCCATGCCTTTGTGGGACCGTCTGCGAGAAGAAGAGCATGCACTGCATGTGCATGGTCCTGGCCTTATAATCGACTGAAATGAT…	Acropora_muricata_GCA_014634545.1	937	97.597
KI23b_FSYM_435	1883	tablulate	CTCATTATCCAGATGTAGCTACAAGGGAGGAGCTTGCTAGCAAGATTGATATGTCGGAGGCACGAGTACAGGTGAGAAAAAAACTGACCCTCGTGTTAAAATCAATACTGTTCCGCTAAGACACCCAACTTAATAGTATAGAGTAACTTTTTTTGCCTATCGATGTTCAAGAGGACAGCACCTCGTCGACGCAAGTGCTACTATGAGCATAGTAACTTTAGTCAAAATAATATACTCTGTTCACCAAAAAAAAATTTATAGACTTACGCTAACTTGAAAGTAGCTTAAATCGTTGTCACTTTTACGCGCCTAGAACCCATGCCTTTGTGGGACCGTCTGCGAGAAGAAGAGCATGCACTGCATATGCATGGTCCTGGCCTTTCAATCGACTGAAATGAT…	Acropora_hyacinthus_GCA_020536085.1	979	99.628
KI23b_FSYM_436	1885	corymbose	CTCATTATCCAGATGTAGCTACAAGGGAGGAGCTTGCTAGCAAGATTGATATGTCGGAGGCACGAGTACAGGTGAGAAAAAAACTGACCCTCGTGTTAAAATCAATACTGTTCCGCTAAGACACGCAACTTAATAGTATAGAGTAACTTTTTTTGCCTATCGATGTTCAAGAGGACAGCACCTCGTCGACGCAAGTGCTACTATGTGCATAGTAACTTTAGACAAAATAATATACTCTGTTCACCAAAAAAARATTTATAGACTTTCGCTGYTWSTTTTACGCTCCTAKAGCCCATGCTTTTGTGGGACCGTCTGCCAGAAGAATAGGGTGCCCTGYGTAAGAATGGKACTGGGCTTTGAATCGACTGAAACGAGCCCCAATTCATCTTAGAGAAGAAC…	Acropora_digitifera_GCA_014634065.1	617	87.64
KI23b_FSYM_441	1877	tablulate	GATGTAGCTACWAGGGAGGAGCTTGCTAGCWAGATTGATATGTCGGAGGCACGAGTACAGGTGAGAAAAAAACTGACCCTCGTGTTAAAATCAATACTGTTCCGCTAAGACACCCAACTTAATAGTATAGAGTAACTTTTTTTGCCTATCGATGTTCAAGAGGACAGCACCTCGTCGACGCAAGTGCTACTATGAGCATAGTAAYTTTAGTCAAAATAATATACTCTGTTCACCAAAAAAAAATTTATAGACTTACKYTAACTTGAAAGTAGCTTAAATCGTTGTCACTTTTACGCGCCTAGAACCCATGCCTTTGTGGGACCGTCTGCGAGAAGAAGAGCATGCACTGCATATGCATGGTCCTGGCCTTTCAATCGACTGAAATGATCACCAATTCATT	Acropora_hyacinthus_GCA_020536085.1	715	98.5
KI23b_FSYM_444	1832	corymbose	CTCATTATCCAGATGTAGCTACAAGGGAGGAGCTTGCTAGCAAGATTGATATGTCGGAGGCACGAGTACAGGTGAGAAAAAAACTGACCCTCGTGTTAAAATCAATACTGTGCCGCTAAGACACCCAACTTAATAGTATAGAGTAACTTTTTTTGCCTATCGATGTTCAAGAGGACAGCACCTCGTCGACGCAAGTGCTACTATGAGCATAGTAACTTTAGTCAAAATAATATACTCTGTTCACCAAAAAAAAATTTATAGACTTACGCTAACTTGAAAGTAGCTTAAATYGTTGTCACTTTTACGCGCCTAGAACCCATGCCTTTGTGGGACCGTCTGCGAGAAGAAGAGCATGCACTGCATATGCATGGTCCTGGCCTTTCAATCGACTGAAATGAT…	Acropora_hyacinthus_GCA_020536085.1	780	99.302
KI23b_FSYM_446	1836	tablulate	AGCTACAGGGAGGAGCTTGCTAGCWAGATTGATATGTCGGAGGCACGAGTACAGGTGAGAAAAAAACTGACCCTCGTGTTAAAATCAATACTGTTCCGCTAAGACACCCAACTTAATAGTATAGAGTAACTTTTTTTGCCTATCGATGTTCAAGAGGACAGCACCTCGTCGACGCAAGTGCTACTATGAGCATAGTAAYTTTAGTCAAAATAATATACTCTGTTCACCAAAAAAAAATTTATAGACTTACKYTAACTTGAAAGTAGCTTAAATCGTTGTCACTTTTACGCGCCTAGAACCCATGCCTTTGTGGGACCGTCTGCGAGAAGAAGAGCATGCACTGCATATGCATGGTCCTGGCCTTTCAATCGACTGAAATGATCACCAATTCATTTTATT…	Acropora_hyacinthus_GCA_020536085.1	843	98.523
KI23b_FSYM_448	1838	corymbose	GGGAGGAGCTTGCTAKCTAGATTGATATGTCGGAGGCACCAGTACCGGWGAKAAAAAAACTGACCCTCGTGTTAAAATCAATACTGTTCCGCTAAGACACGCAACTTAWTAGTATAGAGTAACTTTTTTTGCCTATCGATGTTCAAGAGGACAGCACCTCGTCGACGCAWGTGCTACTATGTGCATAGTAACTTTAGACAAAATAATATACTCTGTTCACCAAAAAAAGATTTATAGACTTTCGCTAACTTGAAGGTAGCTTAAATAGTTGTCACTTTTACGCGCCTAGAGCCCATGCCTTTGTGGGACCGTCTGCRAKAAGAAGAGCATGCACTGCATATGCATGGTMCTGGCCTTTCAATCRACTGAAATGATCMCCAATTCATCTTATTRTAGTAA…	Acropora_granulosa_EU918829.1	891	96.917
KI23b_FSYM_449	1840	tablulate	AGCTTGCTAGCWAGATTGATATGTCGGAGGCACGAGTACAGGTGAGAAAAAAACTGACCCTCGTGTTAAAATCAATACTGTTCCGCTAAGACACCCAACTTAATAGTATAGAGTAACTTTTTTTGCCTATCGATGTTCAAGAGGACAGCACCTCGTCGACGCAAGTGCTACTATGAGCATAGTAAYTTTAGTCAAAATAATATACTCTGTTCACCAAAAAAAAATTTATAGACTTACKYTAACTTGAAAGTAGCTTAAATCGTTGTCACTTTTACGCGCCTAGAACCCATGCCTTTGTGGGACCGTCTGCGAGAAGAAGAGCATGCACTGCATATGCATGGTCCTGGCCTTTCAATCGACTGAAATGATCACCAATTCATTTTATTGTAGTGGCTCTCT…	Acropora_hyacinthus_GCA_020536085.1	750	98.801
KI23b_FSYM_506	1849	corymbose	GGGAGGAGCTTGCTWGCTTGATTGATATGTCGGAGGCACCCGTACCGGTGAGAAAAAAACTGACCCTCGTGTAAAATCAATACTGTTCCGCTAAYACACGCAACTTAATAGTATAGAGTAACTTTTTTTGCCTATCGATGTTCAAGAGGACAGCACCTCGTCGACGCAWGTGCTACTATGTGCATAGTAACTTTAGACAAAATAATATACTCTGTTCACCAAAAAAAGATTTATAGACTTTCGCTAACTTGAAGGTAGCTTAAATAGTTGTCACTTTTACGCGCCTAGAGCCCATGCCTTTGTGGGACCGTCTGCRAKAAGAAGAGCATGCACTGCATATGCATGGTMCTGGCCTTTCAATCRACTGAAATGATCACCAATTCATCTTATTRTAGTAAC…	Acropora_granulosa_EU918829.1	874	96.532
KI23b_FSYM_507	1850	corymbose	TACTGGGGAKGAGCTTGCTTKCTTGATTGATCTGTCGGAGGCACCAGTACCGGTGAGAAAAAAACTGACCCTCGTGTTGAATCCATACTATTCCGACAAGACACGCAACTTATTAGTATARAGTAACTTTTTTTGCCTATCGATGTTCAAGAGGACAGCACCTCGTCGACGCAAGTGCTACTATGTGCATAGTAACTTTAGACAAAATAATATACTCTGTTCACCAAAAAAAGATTTWTAGACTTTCGCTAACTTGAAGGTAGCTTAAATAGTTGTCACTTTTACGCGCCTAKAGCCCATGCCTTTGTGGGACCGKCTGCRAKAAGAAGAGCATGCACTGSATATGCATGGYACTGACCTTTCAATCRACTGAAATGATCMCCAATTCATCTTATTGTA…	Acropora_granulosa_EU918829.1	806	93.642
KI23b_FSYM_508	1952	corymbose	AAAATAATATACTCTGTTCACCAAAAAAAGATTTATAGACTTTCGCTAACTTGAAGGTAGCTTAAATAGTTGTCACTTTTACGCGCCTAGAGCCCATGCCTTTGTGGGACCGTCTGCRAKAAGAAGAGCATGCACTGCATATGCATGGTMCTGGCCTTTCAATCRACTGAAATGATCACCAATTCATCTTATTSTAGTAACTCTCTATTGATAACAAATCAAGTTCATATTGCAATAGCTGGGTAATGGATTACATATTAAGTGATGGCAATAAATGGCTTTTGAACGTCAAGCTTTTCATT	Acropora_granulosa_EU918829.1	534	98.013
KI23b_FSYM_512	1846	corymbose	CTCATTATCMGATGTAGCTACAAGGGAGGAGCTTGCTAGCAAGATTGATATGTCGGAGGCACGAGTACAGGTGAGAAAAAAACTGACCCTCGTGTTAAAATCAATACTGTTCCGCTAAGACACGCAACTTAATAGTATAGAGTAACTTTTTTTGCCTATCGATGTTCAAGAGGACAGCACCTCGTCGACGCAAGTGCTACTATGTGCATAGTAACTTTAGACAAAATAATATACTCTGTTCACCAAAAAAAGATTTATAGACTTTCGCTAACTTGAAGGTAGCTTAAATAGTTGTCACTTTTACGCGCCTAGAGCCCATGCCTTTGTGGGACCGTCTGCGAGAAGAAGAGCATGCACTGCATATGCATGGTMCTGRCCTTTCAATCGACTGAAATGATC…	Acropora_granulosa_EU918829.1	968	98.708
KI23b_FSYM_515	1861	corymbose	CTCATTATCCAGATGTAGCTACAAGGGAGGAGCTTGCTAGCAAGATTGATATGTCGGAGGCACGAGTACAGGTGAGAAAAAAACTGACCCTCGTGTTAAAATCAATACTGTTCCGCTAAGACACGCAACTTAATAGTATAGAGTAACTTTTTTTGCCTATCGATGTTCAAGAGGACAGCACCTCGTCGACGCAAGTGCTACTATGTGCATAGTAACTTTAGACAAAATAATATACTCTGTTCACCAAAAAAARATTTWTAGACTTTCGCTAACTTGAAGGTAGCTTAAATAGTTGTCACTTTTACGCGCCTAGAGCCCATGCCTTTGTGGGACCGTCTGCGAGAAGAAGAGCATGCACTGCATATGCATGGTMCTGGCCTTTCAATCGACTGAAATGAT…	Acropora_granulosa_EU918829.1	981	99.079
KI23b_FSYM_518	1865_2216	corymbose	CTCATTATCCAGATGTAGCTACAAGGGAGGAGCTTGCTAGCAAGATTGATATGTCGGAGGCACGAGTACAGGTGAGAAAAAAACTGACCCTCGTGTTAAAATCAATACTGTTCCGCTAAGACACCCAACTTAATAGTATAGAGTAACTTTTTTTGCCTATCGATGTTCAAGAGGACAGCACCTCGTCGACGCAAGTGCTACTATGAGCATAGTAACTTTAGTCAAAATAATATACTCTGTTCACCAAAAAAAAATTTATAGACTTACGCTAACTTGAAAGTAGCTTAAATCGTTGTCACTTTTACGCGCCTAGAACCCATGCCTTTGTGGGACCGTCTGCRARAARAARAGCATGCACTGCATATGCATGGTCCTGGCCTTTCAATCGACTGAAATGAT…	Acropora_hyacinthus_GCA_020536085.1	983	99.079
KI23b_FSYM_520	1869	corymbose	ARAGTAACTTTTTTTGCCTATCGATGTTCAAGAGGACAGCACCTCGTCGACGCAWGTGCTACTATGTGCATAGTAACTTTAGACAAAATAATATACTCTGTTCACCAAAAAAAGATTTWTAGACTTTCGCTAACTTGAAGGTAGCTTAAATAGTTGTCACTTTTACGCGCCTAGAGCCCATGCCTTTGTGGGACCGTCTGCRAGAAGAAGAGCATGCACTGCATATGCATGGTACTGGCCTTTCAATCRACTGAAATGATCACCAATTCATCTTATTRTAGTAACTCTCTATTGATAACAAATCAAGTTCATATTGCAATAGCTGGGTAATGGATTACATATTAAGTGATGGCAATAAATGGCTTTTGAACGTCAAGCTTTTCATTTCTGGTTTACAGG…	Acropora_granulosa_EU918829.1	719	98.507
KI23b_FSYM_522	1974	corymbose	GATGTAGCTACAAGGGAGGAGCTTGCTAGCAAGATTGATATGTCGGAGGCACSAGTACAGGTGAGAAAAAAACTGACCCTCGTGTTAAAATCAATACTGTTCCGCTAAGACACGCAACTTAATAGTATAGAGTAACTTTTTTTGCCTATCGATGTTCAAGAGGACAGCACCTCGTCGACGCAAGTGCTACTATGTGCATAGTAACTTTAGACAAAATAATATACTCTGTTCACCAAAAAAAGATTTWTAGACTTTCGCTAACTTGAAGGTAGCTTAAATAGTTGTCACTTTTACGCGCCTAGAGCCCATGCCTTTGTGGGACCGTCTGCGAGAAGAAGAGCATGCACTGCATATGCATGGTMCTGGCCTTTCAATCGACTGAAATGATCACCAATTCAT…	Acropora_granulosa_EU918829.1	959	99.058
KI23b_FSYM_548	1938	corymbose	GGGAGGAGCTTGCTAKCTAGATTGATATGTCGGAGGCACCAGTACCGGWGAKAAAAAAACTGACCCTCGTGTAAAATCAATACTGTTCCGCTAAGACACGCAACTTAWTAGTATARAGTAACTTTTTTTGCCTATCGATGTTCAAGAGGACAGCACCTCGTCGACGCAWGTGCTACTATGTGCATAGTAACTTTAGACAAAATAATATACTCTGTTCACCAAAAAAAGATTTATAGACTTTCGCTAACTTGAAGGTAGCTTAAATAGTTGTCACTTTTACGCGCCTAGAGCCCATGCCTTTGTGGGACCGTCTGCRAGAAGAAGAGCATGCACTGCATATGCATGGTCCTGGCCTTTCAATCRACTGAAATGATCACCAATTCATCTTATTGTAGTAAC…	Acropora_granulosa_EU918829.1	889	97.11
KI23b_FSYM_550	1923	corymbose	ATTGATATGTCGGAGGCACSAGTACAGGTGAKAAAAAAACTGACCCTCGTGTTAAAATCAATACTGTTCCGCTAAGACACGCAACTTAWTAGTATAGAGTAACTTTTTTTGCCTATCGATGTTCAAGAGGACAGCACCTCGTCGACGCAWGTGCTACTATGTGCATAGTAACTTTAGACAAAATAATATACTCTGTTCACCAAAAAAAGATTTATAGACTTTCGCTAACTTGAAGGTAGCTTAAATAGTTGTCACTTTTACGCGCCTAGAGCCCATGCCTTTGTGGGACCGTCTGCRAGAAGAAGAGCATGCACTGCATATGCATGGTMCTGGCCTTTCAATCRACTGAAATGATCACCAATTCATCTTATTRTAGTAACTCTCTATTGATAACAAATC…	Acropora_granulosa_EU918829.1	881	97.996
KI23b_FSYM_552	2018	corymbose	AAAAAAACTGACCCTCGTGTAAAATCAATACTGTTCCGCTAAGACACGCAACTTAATAGTATARAGTAACTTTTTTTGCCTATCGATGTTCAAGAGGACAGCACCTCGYCGACGCAWGTGCTACTATGTGCATAGTAACTTTAGACAAAATAATATACTCTGTTCACCAAAAAAAAATTTATAGACTTTCGCTAACTTGAAGGTAGCTTAAATAGTTGTCACTTTTACGCGCCTAGAGCCCATGCCTTTGTGGGACCGTCTGCRAKAAGAAGAGCATGCACTGCATATGCATGGTCCTGGCCTTTCAATCRACTGAAATGATCACCAATTCATCTTATTGTAGTAACTCTCTATTGATAACAAATCAAGTTCATATTGCAATAGCTGGGTAATGGATTA…	Acropora_granulosa_EU918829.1	817	97.859
KI23b_FSYM_561	2058	corymbose	TGATATGTCGGAGGCACCAGTACCGGTGAKAAAAAAACTGACCCTCGTGTAAAATCAATACTGTTCCGCTAAGACACGCAACTTAATAGTATARAGTAACTTTTTTTGCCTATCGATGTTCAAGAGGACAGCACCTCGYCGACGCAWGTGCTACTATGTGCATAGTAACTTTAGACAAAATAATATACTCTGTTCACCAAAAAAAAATTTATAGACTTTCGCTAACTTGAAGGTAGCTTAAATAGTTGTCACTTTTACGCGCCTAGAGCCCATGCCTTTGTGGGACCGTCTGCRAKAAGAAGAGCATGCACTGCATATGCATGGTCCTGGCCTTTCAATCRACTGAAATGATCACCAATTCATCTTATTGTAGTAACTCTCTATTGATAACAAATCAAG…	Acropora_granulosa_EU918829.1	852	97.183
KI23b_FSYM_562	2060	corymbose	TGTAGCTACWAGGGAGGAGCTTGCTAGCAAGATTGATATGTCGGAGGCACSAGTACAGGTGAGAAAAAAACTGACCCTCGTGTTAAAATCAATACTGTTCCGCTAAGACACGCAACTTAATAGTATAGAGTAACTTTTTTTGCCTATCGATGTTCAAGAGGACAGCACCTCGTCGACGCAAGTGCTACTATGTGCATAGTAACTTTAGACAAAATAATATACTCTGTTCACCAAAAAAAGATTTWTAGACTTTCGCTAACTTGAAGGTAGCTTAAATAGTTGTCACTTTTACGCGCCTAGAGCCCATGCCTTTGTGGGACCGTCTGCGAGAAGAAGAGCATGCACTGCATATGCATGGTACTGGCCTTTCAATCGACTGAAATGATCACCAATTCATCT…	Acropora_granulosa_EU918829.1	953	98.868
KI23b_FSYM_607	2031	corymbose	AGCTACAAGGGAGGAGCTTGCTAGCAAGATTGATATGTCGGAGGCACSAGTACAGGTGAGAAAAAAACTGACCCTCGTGTTAAAATCAATACTGTTCCGCTAAGACACGCAACTTAATAGTATAGAGTAACTTTTTTTGCCTATCGATGTTCAAGAGGACAGCACCTCGTCGACGCAAGTGCTACTATGTGCATAGTAACTTTAGACAAAATAATATACTCTGTTCACCAAAAAAAGATTTATAGACTTTCGCTAACTTGAAGGTAGCTTAAATAGTTGTCACTTTTACGCGCCTAGAGCCCATGCCTTTGTGGGACCGTCTGCGAGAAGAAGAGCATGCACTGCATATGCATGGTMCTGGCCTTTCAATCGACTGAAATGATCACCAATTCATCTTAT…	Acropora_granulosa_EU918829.1	952	99.051
KI23b_FSYM_611	2073	corymbose	GGAGCTTGCTAGCWAGATTGATATGTCGGAGGCACSAGTACMGGTGAKAAAAAAACTGACCCTCGTGTTAAAATCAATACTGTTCCGCTAAGACACGCAACTTAWTAGTATAGAGTAACTTTTTTTGCCTATCGATGTTCAAGAGGACAGCACCTCGTCGACGCAAGTGCTACTATGTGCATAGTAACTTTAGACAAAATAATATACTCTGTTCACCAAAAAAAAA	Acropora_digitifera_GCA_014634065.1	394	97.345
KI23b_FSYM_630	2063	tablulate	ATGTAGCTACAGGGAGGAGCTTGCTAGCAAGATTGATATGTCGGAGGCACGAGTACAGGTGAGAAAAAAACTGACCCTCGTGTTAAAATCAATACTGTTCCGCTAAGACACCCAACTTAATAGTATAGAGTAACTTTTTTTGCCTATCGATGTTCAAGAGGACAGCACCTCGTCGACGCAAGTGCTACTATGAGCATAGTAAYTTTAGTCAAAATAATATACTCTGTTCACCAAAAAAAAATTTATAGACTTACKYTAACTTGAAAGTAGCTTAAATCGTTGTCACTTTTACGCGCCTAGAACCCATGCCTTTGTGGGACCGTCTGCGAGAAGAAGAGCATGCACTGCATATGCATGGTCCTGGCCTTTCAATCGACTGAAATGATCACCAATTCATTT…	Acropora_hyacinthus_GCA_020536085.1	848	98.737
KI23b_FSYM_657	2185	corymbose	GATTGATATGTCGGAGGCACRAKTACAGGTGARAAAAAAACTGACCCTCGTGTTAAAATCAATACTGTTCCGCTAAGACACGCAMCTTAATAGTATAGAGTAACTTTTTTTGCCTATCGATGTTCAAGAGGACAGCACCTCGTCGACRCAAGTGCTACTATGTGCATAGTAACTTTAGACAAAATAATATACTCTGTTCACCAAAAAAAGATTTATAGACTTTCGCTAACTTGAAGGTAGCTTAAATAGTTGTCACTTTTACGCGCCTAGAGCCCATGCCTTTGTGGGACCGTCTGCGARAAGAARAGCATGCACTGCATATGCATGGTCCTGRCCTTTCAATCGACTGAAATGATCACCAATTCATCTTATTGTAGTAACTCTCTATTGATAACAAAT…	Acropora_granulosa_EU918829.1	878	97.8
KI23b_FSYM_661	2114	corymbose	TAGCTACAAGGGAGGAGCTTGCTAGCAAGATTGATATGTCGGAGGCACSAGTACAGGTGAGAAAAAAACTGACCCTCGTGTTAAAATCAATACTGTTCCGCTAAGACACGCAACTTAATAGTATAGAGTAACTTTTTTTGCCTATCGATGTTCAAGAGGACAGCACCTCGTCGACGCAAGTGCTACTATGTGCATAGTAACTTTAGACAAAATAATATACTCTGTTCACCAAAAAAAGATTTATAGACTTTCGCTAACTTGAAGGTAGCTGAAATAGTTGTCACTTTTACGCGCCTAGAGCCCATGCCTTTGTGGGACCGTCTGCGAGAAGAAGAGCATGCACTGCATATGCATGGTCCTGGCCTTTCAATCGACTGAAATGATCACCAATTCATCTTA…	Acropora_granulosa_EU918829.1	950	99.053
KI23b_FSYM_664	2119	corymbose	GGAGCTTGCTAGCWAGATTGATATGTCGGAGGCACCAGTACMGGWGAKAAAAAAACTGACCCTCGTGTAAAATCAATACTGTTCCGCTAAGACACGCAACTTAWTAGTATAGAGTAACTTTTTTTGCCTATCGATGTTCAAGAGGACAGCACCTCGTCGACGCAWGTGCTACTATGTGCATAGTAACTTTAGACAAAATAATATACTCTGTTCACCAAAAAAAGATTTATAGACTTTCGCTAACTTGAAGGTAGCTTAAATAGTTGTCACTTTTACGCGCCTAGAGCCCATGCCTTTGTGGGACCGTCTGCRAKAAGAAGAGCATGCACTGCATATGCATGGTACTGGCCTTTCAATCRACTGAAATGATCACCAATTCATCTTATTATAGTAACTCTC…	Acropora_granulosa_EU918829.1	885	97.087
KI23b_FSYM_667	2164	corymbose	ATTATCCAGATGTAGCTACAAGGGAGGAGCTTGCTAGCAAGATTGATATGTCGGAGGCACGAGTACAGGTGAGAAAAAAACTGACCCTCGTGTTAAAATCAATACTGTTCCGCTAAGACACGCAACTTAATAGTATAGAGTAACTTTTTTTGCCTATCGATGTTCAAGAGGACAGCACCTCGTCGACGCAAGTGCTACTATGTGCATAGTAACTTTAGACAAAATAATATACTCTGTTCACCAAAAAAAGATTTATAGACTTTCGCT	Acropora_digitifera_GCA_014634065.1	483	99.251
KI23b_FSYM_66	1511	corymbose	TTATCCAGATGTAGCTACAAGGGAGGAGCTTGCTAGCAAGATTGATATGTCGGAGGCACGASTACAGGTGAGAAAAAAACTGACCCTCGTGTTAAAATCAATACTGTTCCGCTAAGACACGCAACTTAATAGTATAGAGTAACTTTTTTTGCCTATCGATGTTCAAGAGGACAGCACCTCGTCGACGCAAGTGCTACTATGTGCATAGTAACTTTAGACAAAATAATATACTCTGTTCACCAAAAAAARATTTATAGACTTTCGCTAACTTGAAGGTAGCTTAAATAGTTGTCACTTTTACGCGCCTAGAGCCCATGCCTTTGTGGGACCGTCTGCGAGAAGAAGAGCATGCACTGCATATGCATGGTCCTGGCCTTTCAATCGACTGAAATGATCACC…	Acropora_granulosa_EU918829.1	972	99.072
KI23b_FSYM_670	2081	corymbose	ATACTGTTCCGCTAAGACACGCAACTTAATAGTATAGAGTAACTTTTTTTGCCTATCGATGTTCAAGAGGACAGCACCTCGYCGACGCAWGTGCTACTATGTGCATAGTAACTTTAGACAAAATAATATACTCTGTTCACCAAAAAAAAATTTATAGACTTTCGCTAACTTGAAGGTAGCTTAAATAGTTGTCACTTTTACGCGCCTAGAGCCCATGCCTTTGTGGGACCGTCTGCRAKAAGAAGAGCATGCACTGCATATGCATGGTCCTGGCCTTTCAATCRACTGAAATGATCMCCAATTCATCTTATTGTAGTAACTCTCTATTGATAACAAATCAAGTTCATATTGCAATAGCTGGGTAATGGATTACATATTAAGTGATGGCMATAAATGGCT…	Acropora_granulosa_EU918829.1	761	97.267
KI23b_FSYM_672	2083	corymbose	ATCCAGATGTAGCTACAAGGGAGGAGCTTGCTAGCAAGATTGATATGTCGGAGGCACSAGTACAGGTGAGAAAAAAACTGACCCTCGTGTTAAAATCAATACTGTTCCGCTAAGACACGCAACTTAATAGTATAGAGTAACTTTTTTTGCCTATCGATGTTCAAGAGGACAGCACCTCGTCGACGCAAGTGCTACTATGTGCATAGTAACTTTAGACAAAATAATATACTCTGTTCACCAAAAAAARATTTATAGACTTTCGCTAACTTGAAGGTAGCTTAAATAGTTGTCACTTTTACGCGCCTAGAGCCCATGCCTTTGTGGGACCGTCTGCGAGAAGAAGAGCATGCACTGCATATGCATGGTMCTGGCCTTTCAATCGACTGAAATGATCACCAA…	Acropora_granulosa_EU918829.1	966	98.883
KI23b_FSYM_673	2085	tablulate	ATGTAGCTACAAGGGAGGAGCTTGCTAGCAAGATTGATATGTCGGAGGCACGAGTACAGGTGAGAAAAAAACTGACCCTCGTGTTAAAATCAATACTGTTCCGCTAAGACACCCAACTTAATAGTATAGAGTAACTTTTTTTGCCTATCGATGTTCAAGAGGACAGCACCTCGTCGACGCAAGTGCTACTATGAGCATAGTAACTTTAGTCAAAATAATATACTCTGTTCACCAAAAAAAAATTTATAGACTTACGCTAACTTGAAAGTAGCTTAAATCGTTGTCACTTTTACGCGCCTAGAACCCATGCCTTTGTGGGACCGTCTGCRAGAAGAAGAGCATGCACTGCATATGCATGGTCCTGGCCTTTCAATCGACTGAAATGATCACCAATTCATT…	Acropora_hyacinthus_GCA_020536085.1	972	99.623
KI23b_FSYM_67	1512	tablulate	ATCCAGATGTAGCTACAAGGGAGGAGCTTGCTAGCAAGATTGATATGTCGGAGGCACGAGTACAGGTGAGAAAAAAACTGACCCTCGTGTTAAAATCAATACTGTTCCGCTAAGACACCCAACTTAATAGTATAGAGTAACTTTTTTTGCCTATCGATGTTCAAGAGGACAGCACCTCGTCGACGCAAGTGCTACTATGAGCATAGTAAYTTTAGTCAAAATAATATACTCTGTTCACCAAAAAAAAATTTATAGACTTACKYTAACTTGAAAGTAGCTTAAATCGTTGTCACTTTTACGCGCCTAGAACCCATGCCTTTGTGGGACCGTCTGC	Acropora_hyacinthus_GCA_020536085.1	606	99.102
KI23b_FSYM_68	1513	corymbose	GGGAGGAGCTTGCTAGCWAGATTGATATGTCGGAGGCACSAGTACAGGTGAGAAAAAAACTGACCCTCGTGTTAAAATCAATACTGTTCCGCTAAGACACGCAACTTAATAGTATAGAGTAACTTTTTTTGCCTATCGATGTTCAAGAGGACAGCACCTCGTCGACGCAAGTGCTACTATGTGCATAGTAACTTTAGACAAAATAATATACTCTGTTCACCAAAAAAARATTTATAGACTTTCGCTAACTTGAAGGTAGCTTAAATAGTTGTCACTTTTACGCGCCTAGAGCCCATGCCTTTGTGGGACCGTCTGCRAGAAGAAGAGCATGCACTGCATATGCATGGTMCTGGCCTTTCAATCGACTGAAATGATCACCAATTCATCTTATTRTAGTAA…	Acropora_granulosa_EU918829.1	926	98.459
KI23b_FSYM_717	2125	tablulate	TGTAGCTACAAGGGAGGAGCTTGCTAGCAAGATTGATATGTCGGAGGCACGAGTACAGGTGAGAAAAAAACTGACCCTCGTGTTAAAATCAATACTGTTCCGCTAAGACACGCAACTTAATAGTATAGAGTAACTTTTTTTGCCTATCGATGTTCAAGAGGACAGCACCTCGTCGACGCAAGTGCTACTATGTGCATAGTAACTTTAGACAAAATAATATACTCTGTTCACCAAAAAAAGATTTWTAGACTTTCGCTAACTTGAAGGTAGCTTAAATAGTTGTCACTTTTACGCGCCTAGAGCCCATGCCTTTGTGGGACCGTCTGCGAGAAGAAGAGCATGCACTGCATATGCATGGTMCTGGCCTTTCAATCGACTGAAATGATCACCAATTCATCT…	Acropora_granulosa_EU918829.1	957	99.057
KI23b_FSYM_722	2130	corymbose	ATTATCCAGATGTAGCTACAAGGGAGGAGCTTGCTAGCAAGATTGATATGTCGGAGGCACGAGTACAGGTGAGAAAAAAACTGACCCTCGTGTTAAAATCAATACTGTTCCGCTAAGACACGCAACTTAATAGTATAGAGTAACTTTTTTTGCCTATCGATGTTCAAGAGGACAGCACCTCGTCGACGCAAGTGCTACTATGTGCATAGTAACTTTAGACAAAATAATATACTCTGTTCACCAAAAAAAGATTTATAGACTTTCGCTAACTTGAAGGTAGCTTAAATAGTTGTCACTTTTACGCGCCTAGAGCCCATGCCTTTGTGGGACCGTCTGCGAGAAGAAGAGCATGCACTGCATATGCATGGTMCTGGCCTTTCAATCGACTGAAATGATCAC…	Acropora_granulosa_EU918829.1	979	99.259
KI23b_FSYM_751	2154	tablulate	ATGTAGCTACGAGGGAGGAGCTTGCTAGCAAGATTGATATGTCGGAGGCACGAGTACAGGKGAGAAAAAAACTGACCCTCGTGTTAAAATCAATACTGTTCCGCTAAGACACCCAACTTAATAGTATAGAGTAACTTTTTTTGCCTATCGATGTTCAAGAGGACAGCACCTCGTCGACGCAAGTGCTACTATGAGCATARTAACTTTAGTCAAAATAATATACTCTGTTCACCAAAAAAAAATTTATAGACTTACGCTAACTTGAAAGTAGCTTAAATCGTTGTCACTTTTACGCGCCTAGAACCCATGCCTTTGTGGGACCGKCTGCGASAAGAARARCATGCACTGCATATGCATGGYCCTGGCCTTTCAATCRACTGAAATGATCACCAATTCATT…	Acropora_hyacinthus_GCA_020536085.1	935	97.928
KI23b_FSYM_78	1554	tablulate	GATGTAGCTACAAGGGAGGAGCTTGCTAGCAAGATTGATATGTCGGAGGCACGAGTACAGGTGAGAAAAAAACTGACCCTCGTGTTAAAATCAATACTGTTCCGCTAAGACACCCAACTTAATAGTATAGAGTAACTTTTTTT	Acropora_hyacinthus_GCA_020536085.1	265	100
KI23b_FSYM_79	1555	tablulate	CTCATTATCCAGATGTAGCTACAAGGGAGGAGCTTGCTAGCAAGATTGATATGTCGGAGGCACGAGTACAGGTGAGAAAAAAACTGACCCTCGTGTTAAAATCAATACTGTTCCGCTAAGACACCCAACTTAATAGTATAGAGTAACTTTTTTTGCCTATCGATGTTCAAGARGACAGCACCTCSTCMACGCAAGTGCTACTATGAGCATAGWAACTTTAKACAAAATAATATACTCTGTTCACCAAAAAAAAAATTATARACTTACGCTAACTTGAAAGTAGCTTAAATCGTTGTCACTTTTACSCSCCCARAACCCATGCCTTTGKGGGACCGTCMGCGARAARAAAAGCAKGCACTGCAKGTGCATGGTCCTGGCCTTCCAATCGAMTGAAATGAT…	Acropora_selago_GCA_014634525.1	832	93.002
